# Chemogenetic profiling of ubiquitin-like modifier pathways identifies NFATC2IP as a mediator of SUMO-dependent genome integrity

**DOI:** 10.1101/2023.06.30.547196

**Authors:** Tiffany Cho, Yichao Zhao, Michele Olivieri, Lisa Hoeg, Dheva Setiaputra, Daniel Durocher

## Abstract

The post-translational modification of proteins by ubiquitin and ubiquitin-like polypeptides controls multiple cellular processes including the abundance of a large fraction of the proteome. We applied genome-scale CRISPR/Cas9 screens to elucidate the genetic architecture of the response to inhibition of ubiquitin, NEDD8 and SUMO conjugation pathways as well as inhibition of the p97/VCP segregase. This effort identified 395 genes whose disruption alters the fitness of human cells when faced with perturbations in these pathways. We validated that the TMED2 and TMED10 proteins, which are localized to the secretory pathway, promote resistance to p97/VCP inhibition and also characterized NFATC2IP, an evolutionarily conserved protein harboring SUMO-like domains as a major player in promoting genomic integrity when SUMOylation is inhibited. We propose that NFATC2IP acts in interphase cells to promote the SUMO-dependent E3 ligase activity of the SMC5/SMC6 complex, which is critical for SUMO-dependent genome integrity.
