## Supplementary material for "Chemogenetic profiling of ubiquitin-like modifier pathways identifies NFATC2IP as a mediator of SUMO-dependent genome integrity": Table S2

### Sheet: STRING network by nodes
node1	node2	node1_string_id	node2_string_id	homology	experimentally_determined_interaction	database_annotated	automated_textmining	combined_score
ACTB	ACTG1	9606.ENSP00000349960	9606.ENSP00000458162	0	0.934	0	0	0.934
ACTB	ACTR1A	9606.ENSP00000349960	9606.ENSP00000358921	0	0.862	0	0	0.862
ACTG1	ACTR1A	9606.ENSP00000458162	9606.ENSP00000358921	0	0.702	0	0	0.702
AHR	AIP	9606.ENSP00000242057	9606.ENSP00000279146	0	0.518	0.9	0	0.949
ANAPC13	ANAPC15	9606.ENSP00000421842	9606.ENSP00000439403	0	0.892	0.9	0	0.988
ANAPC13	ANAPC4	9606.ENSP00000421842	9606.ENSP00000426654	0	0.957	0.9	0	0.995
ANAPC15	ANAPC4	9606.ENSP00000439403	9606.ENSP00000426654	0	0.92	0.9	0	0.991
AP2B1	AP2M1	9606.ENSP00000482835	9606.ENSP00000292807	0	0.986	0.9	0	0.998
AP2B1	AP2S1	9606.ENSP00000482835	9606.ENSP00000263270	0	0.984	0.9	0	0.998
AP2M1	AP2S1	9606.ENSP00000292807	9606.ENSP00000263270	0	0.989	0.9	0	0.998
ACTB	ARID1A	9606.ENSP00000349960	9606.ENSP00000320485	0	0.818	0.9	0	0.981
AHR	ARNT	9606.ENSP00000242057	9606.ENSP00000351407	0	0.676	0.9	0	0.966
APC	AXIN1	9606.ENSP00000257430	9606.ENSP00000262320	0	0.946	0.9	0	0.994
ARID2	BRD7	9606.ENSP00000335044	9606.ENSP00000378181	0	0.795	0	0	0.795
ARID1A	BRD9	9606.ENSP00000320485	9606.ENSP00000419765	0	0	0.9	0	0.9
ACTB	CAPZB	9606.ENSP00000349960	9606.ENSP00000401010	0	0.876	0	0	0.876
ACTG1	CAPZB	9606.ENSP00000458162	9606.ENSP00000401010	0	0.702	0	0	0.702
ACTR1A	CAPZB	9606.ENSP00000358921	9606.ENSP00000401010	0	0.917	0.6	0	0.965
ACTB	CCDC101	9606.ENSP00000349960	9606.ENSP00000316114	0	0.07	0.72	0	0.728
ANAPC4	CCNB1	9606.ENSP00000426654	9606.ENSP00000256442	0	0.483	0.6	0	0.784
CCNB1	CDK2	9606.ENSP00000256442	9606.ENSP00000266970	0	0.948	0.9	0	0.994
CCNB1	CDK8	9606.ENSP00000256442	9606.ENSP00000370938	0	0.084	0.9	0	0.904
CCNC	CDK8	9606.ENSP00000428982	9606.ENSP00000370938	0	0.986	0.8	0	0.997
CDK2	CDK8	9606.ENSP00000266970	9606.ENSP00000370938	0	0.103	0.9	0	0.906
ACTB	CFL1	9606.ENSP00000349960	9606.ENSP00000432660	0	0.946	0	0	0.946
ACTG1	CFL1	9606.ENSP00000458162	9606.ENSP00000432660	0	0.744	0	0	0.744
CAP1	CFL1	9606.ENSP00000361883	9606.ENSP00000432660	0	0.782	0	0	0.782
APC	CSNK1A1	9606.ENSP00000257430	9606.ENSP00000421689	0	0.281	0.8	0	0.85
AXIN1	CSNK1A1	9606.ENSP00000262320	9606.ENSP00000421689	0	0.483	0.8	0	0.892
CAND1	CUL1	9606.ENSP00000442318	9606.ENSP00000326804	0	0.985	0.8	0	0.996
CDK2	CUL1	9606.ENSP00000266970	9606.ENSP00000326804	0	0.488	0.6	0	0.786
CUL1	CUL3	9606.ENSP00000326804	9606.ENSP00000264414	0	0.719	0	0	0.719
CBFB	CUL5	9606.ENSP00000415151	9606.ENSP00000376808	0	0.933	0	0	0.933
CHTF8	DSCC1	9606.ENSP00000408367	9606.ENSP00000322180	0	0.704	0.9	0	0.969
ACTB	DYNC1LI2	9606.ENSP00000349960	9606.ENSP00000258198	0	0.8	0	0	0.8
ACTR1A	DYNC1LI2	9606.ENSP00000358921	9606.ENSP00000258198	0	0.8	0.6	0	0.916
CAPZB	DYNC1LI2	9606.ENSP00000401010	9606.ENSP00000258198	0	0.8	0.6	0	0.916
CYFIP1	EIF4E2	9606.ENSP00000481038	9606.ENSP00000258416	0	0.096	0.72	0	0.736
EMC1	EMC2	9606.ENSP00000420608	9606.ENSP00000220853	0	0.986	0.9	0	0.998
CCDC101	ENY2	9606.ENSP00000316114	9606.ENSP00000429986	0	0.365	0.9	0	0.933
ARNT	EP300	9606.ENSP00000351407	9606.ENSP00000263253	0	0.559	0.9	0	0.954
BRD7	EP300	9606.ENSP00000378181	9606.ENSP00000263253	0	0.27	0.8	0	0.847
DDX5	EP300	9606.ENSP00000225792	9606.ENSP00000263253	0	0.514	0.6	0	0.797
EXT1	EXT2	9606.ENSP00000367446	9606.ENSP00000379032	0	0.628	0.8	0	0.922
BLM	FANCM	9606.ENSP00000347232	9606.ENSP00000267430	0	0.816	0.9	0	0.98
CUL1	FBXO11	9606.ENSP00000326804	9606.ENSP00000384823	0	0.483	0.5	0	0.73
CUL1	FBXW11	9606.ENSP00000326804	9606.ENSP00000265094	0	0.836	0.8	0	0.965
AP2M1	FCHO2	9606.ENSP00000292807	9606.ENSP00000393776	0	0.46	0.6	0	0.774
AP2S1	FCHO2	9606.ENSP00000263270	9606.ENSP00000393776	0	0.414	0.6	0	0.755
ANKRD49	FKBPL	9606.ENSP00000440396	9606.ENSP00000364298	0	0.711	0	0	0.711
BAP1	FOXK1	9606.ENSP00000417132	9606.ENSP00000328720	0	0.498	0.6	0	0.79
ASNA1	GET4	9606.ENSP00000466379	9606.ENSP00000265857	0	0.97	0.6	0	0.987
EIF4E2	GIGYF2	9606.ENSP00000258416	9606.ENSP00000387170	0	0.958	0	0	0.958
CUL1	GLMN	9606.ENSP00000326804	9606.ENSP00000359385	0	0.892	0	0	0.892
CUL3	GLMN	9606.ENSP00000264414	9606.ENSP00000359385	0	0.27	0.72	0	0.786
ACTB	GRB2	9606.ENSP00000349960	9606.ENSP00000376345	0	0.376	0.6	0	0.739
COPS4	GRB2	9606.ENSP00000264389	9606.ENSP00000376345	0	0	0.9	0	0.9
HAUS2	HAUS3	9606.ENSP00000260372	9606.ENSP00000243706	0	0.78	0.9	0	0.977
DDX5	HNRNPA1	9606.ENSP00000225792	9606.ENSP00000341826	0	0.5	0.8	0	0.895
AHR	HSP90AB1	9606.ENSP00000242057	9606.ENSP00000360609	0	0.243	0.8	0	0.842
AHSA1	HSP90AB1	9606.ENSP00000216479	9606.ENSP00000360609	0	0.843	0	0	0.843
AIP	HSP90AB1	9606.ENSP00000279146	9606.ENSP00000360609	0	0.573	0.8	0	0.911
HSF1	HSP90AB1	9606.ENSP00000431512	9606.ENSP00000360609	0	0.365	0.72	0	0.814
HSP90AB1	HSPA4	9606.ENSP00000360609	9606.ENSP00000302961	0	0.764	0	0	0.764
DNAJA2	HSPA8	9606.ENSP00000314030	9606.ENSP00000432083	0	0.804	0.6	0	0.918
HSF1	HSPA8	9606.ENSP00000431512	9606.ENSP00000432083	0	0.593	0.6	0	0.83
HSP90AB1	HSPA8	9606.ENSP00000360609	9606.ENSP00000432083	0	0.686	0.6	0	0.869
HSPA4	HSPA8	9606.ENSP00000302961	9606.ENSP00000432083	0	0.779	0.6	0	0.907
ASUN	INTS10	9606.ENSP00000261191	9606.ENSP00000381064	0	0.45	0.8	0	0.885
ASUN	INTS2	9606.ENSP00000261191	9606.ENSP00000414237	0	0.674	0.8	0	0.932
INTS10	INTS2	9606.ENSP00000381064	9606.ENSP00000414237	0	0.483	0.8	0	0.892
ACTB	JUN	9606.ENSP00000349960	9606.ENSP00000360266	0	0.111	0.9	0	0.907
ARID1A	JUN	9606.ENSP00000320485	9606.ENSP00000360266	0	0.129	0.9	0	0.909
ARNT	JUN	9606.ENSP00000351407	9606.ENSP00000360266	0	0.27	0.9	0	0.923
EP300	JUN	9606.ENSP00000263253	9606.ENSP00000360266	0	0.716	0.9	0	0.97
CUL3	KCTD5	9606.ENSP00000264414	9606.ENSP00000301738	0	0.61	0.54	0	0.813
ASH2L	KDM6A	9606.ENSP00000340896	9606.ENSP00000367203	0	0.69	0.9	0	0.967
CUL3	KEAP1	9606.ENSP00000264414	9606.ENSP00000171111	0	0.906	0.9	0	0.99
GLMN	KEAP1	9606.ENSP00000359385	9606.ENSP00000171111	0	0	0.72	0	0.72
GRB2	KIRREL	9606.ENSP00000376345	9606.ENSP00000352138	0	0.27	0.9	0	0.923
FLCN	LAMTOR5	9606.ENSP00000285071	9606.ENSP00000256644	0	0.8	0	0	0.8
CASC3	MAGOHB	9606.ENSP00000264645	9606.ENSP00000319240	0	0.86	0.9	0	0.985
CWC27	MAGOHB	9606.ENSP00000370460	9606.ENSP00000319240	0	0.233	0.9	0	0.92
MAP2K3	MAPK14	9606.ENSP00000345083	9606.ENSP00000229795	0	0.701	0	0	0.701
DENR	MCTS1	9606.ENSP00000280557	9606.ENSP00000360365	0	0.988	0	0	0.988
CCNC	MED16	9606.ENSP00000428982	9606.ENSP00000325612	0	0.7	0.8	0	0.937
CDK8	MED16	9606.ENSP00000370938	9606.ENSP00000325612	0	0.72	0.9	0	0.97
CCNC	MED25	9606.ENSP00000428982	9606.ENSP00000326767	0	0.608	0.8	0	0.918
CDK8	MED25	9606.ENSP00000370938	9606.ENSP00000326767	0	0.704	0.8	0	0.938
MED16	MED25	9606.ENSP00000325612	9606.ENSP00000326767	0	0.483	0.8	0	0.892
ACTB	MORF4L1	9606.ENSP00000349960	9606.ENSP00000331310	0	0.36	0.9	0	0.933
CCDC101	MORF4L1	9606.ENSP00000316114	9606.ENSP00000331310	0	0	0.72	0	0.72
ACTB	MSL1	9606.ENSP00000349960	9606.ENSP00000462945	0	0	0.9	0	0.9
CCDC101	MSL1	9606.ENSP00000316114	9606.ENSP00000462945	0	0	0.72	0	0.72
MORF4L1	MSL1	9606.ENSP00000331310	9606.ENSP00000462945	0	0.27	0.9	0	0.923
ANAPC13	NEK2	9606.ENSP00000421842	9606.ENSP00000355966	0	0.8	0	0	0.8
ANAPC15	NEK2	9606.ENSP00000439403	9606.ENSP00000355966	0	0.889	0.6	0	0.953
ANAPC4	NEK2	9606.ENSP00000426654	9606.ENSP00000355966	0	0.892	0.6	0	0.954
LATS2	NF2	9606.ENSP00000372035	9606.ENSP00000344666	0	0.942	0	0	0.942
EP300	NFYB	9606.ENSP00000263253	9606.ENSP00000240055	0	0.558	0.6	0	0.815
DERL1	NGLY1	9606.ENSP00000259512	9606.ENSP00000280700	0	0.27	0.8	0	0.847
ASH2L	PAXIP1	9606.ENSP00000340896	9606.ENSP00000384048	0	0.629	0.9	0	0.961
KDM6A	PAXIP1	9606.ENSP00000367203	9606.ENSP00000384048	0	0.772	0.9	0	0.976
ARID2	PBRM1	9606.ENSP00000335044	9606.ENSP00000378307	0	0.809	0	0	0.809
BRD7	PBRM1	9606.ENSP00000378181	9606.ENSP00000378307	0	0.769	0	0	0.769
DDX5	PCBP2	9606.ENSP00000225792	9606.ENSP00000352438	0	0.153	0.8	0	0.823
HNRNPA1	PCBP2	9606.ENSP00000341826	9606.ENSP00000352438	0	0.162	0.8	0	0.825
CDCA5	PDS5B	9606.ENSP00000275517	9606.ENSP00000313851	0	0.687	0.6	0	0.869
ACTB	PFN1	9606.ENSP00000349960	9606.ENSP00000225655	0	0.908	0.6	0	0.961
ARID1A	PHF10	9606.ENSP00000320485	9606.ENSP00000341805	0	0.765	0.72	0	0.931
GATAD1	PHF12	9606.ENSP00000287957	9606.ENSP00000329933	0	0.727	0	0	0.727
MORF4L1	PHF12	9606.ENSP00000331310	9606.ENSP00000329933	0	0.948	0.9	0	0.994
PIGF	PIGO	9606.ENSP00000281382	9606.ENSP00000367880	0	0.15	0.8	0	0.822
ACTB	POLE3	9606.ENSP00000349960	9606.ENSP00000363286	0	0	0.72	0	0.72
CCDC101	POLE3	9606.ENSP00000316114	9606.ENSP00000363286	0	0.251	0.72	0	0.781
MORF4L1	POLE3	9606.ENSP00000331310	9606.ENSP00000363286	0	0	0.72	0	0.72
MSL1	POLE3	9606.ENSP00000462945	9606.ENSP00000363286	0	0	0.72	0	0.72
ACTB	POLE4	9606.ENSP00000349960	9606.ENSP00000420176	0	0.054	0.72	0	0.723
CCDC101	POLE4	9606.ENSP00000316114	9606.ENSP00000420176	0	0.221	0.72	0	0.772
MORF4L1	POLE4	9606.ENSP00000331310	9606.ENSP00000420176	0	0	0.72	0	0.72
MSL1	POLE4	9606.ENSP00000462945	9606.ENSP00000420176	0	0	0.72	0	0.72
POLE3	POLE4	9606.ENSP00000363286	9606.ENSP00000420176	0	0.98	0.9	0	0.997
CASC3	PPIL1	9606.ENSP00000264645	9606.ENSP00000362803	0	0.8	0	0	0.8
CWC27	PPIL1	9606.ENSP00000370460	9606.ENSP00000362803	0	0.8	0	0	0.8
HNRNPA1	PPIL1	9606.ENSP00000341826	9606.ENSP00000362803	0	0.722	0	0	0.722
MAGOHB	PPIL1	9606.ENSP00000319240	9606.ENSP00000362803	0	0.803	0	0	0.803
PPP1CA	PPP1CC	9606.ENSP00000326031	9606.ENSP00000341779	0	0.784	0.9	0	0.977
PPP1CA	PPP1R11	9606.ENSP00000326031	9606.ENSP00000365963	0	0.856	0	0	0.856
PPP1CC	PPP1R11	9606.ENSP00000341779	9606.ENSP00000365963	0	0.856	0	0	0.856
PPP1CA	PPP1R7	9606.ENSP00000326031	9606.ENSP00000234038	0	0.915	0	0	0.915
PPP1CC	PPP1R7	9606.ENSP00000341779	9606.ENSP00000234038	0	0.938	0	0	0.938
PPP1R11	PPP1R7	9606.ENSP00000365963	9606.ENSP00000234038	0	0.849	0	0	0.849
PPP1CA	PPP1R8	9606.ENSP00000326031	9606.ENSP00000311677	0	0.82	0	0	0.82
PPP1CC	PPP1R8	9606.ENSP00000341779	9606.ENSP00000311677	0	0.813	0	0	0.813
ANKLE2	PPP2CA	9606.ENSP00000350686	9606.ENSP00000418447	0	0.53	0.6	0	0.803
AXIN1	PPP2CA	9606.ENSP00000262320	9606.ENSP00000418447	0	0.494	0.9	0	0.947
CSNK1A1	PPP2CA	9606.ENSP00000421689	9606.ENSP00000418447	0	0.319	0.6	0	0.716
INTS2	PPP2CA	9606.ENSP00000414237	9606.ENSP00000418447	0	0.889	0	0	0.889
LCMT1	PPP2CA	9606.ENSP00000382021	9606.ENSP00000418447	0	0.924	0	0	0.924
PDCD10	PPP2CA	9606.ENSP00000376506	9606.ENSP00000418447	0	0.79	0	0	0.79
PPP1CA	PPP2CA	9606.ENSP00000326031	9606.ENSP00000418447	0	0.162	0.9	0	0.912
PPP1CC	PPP2CA	9606.ENSP00000341779	9606.ENSP00000418447	0	0.162	0.9	0	0.912
CGI-74	PRPF39	9606.ENSP00000347005	9606.ENSP00000348010	0	0.699	0.54	0	0.855
DDX5	PTBP1	9606.ENSP00000225792	9606.ENSP00000349428	0	0	0.8	0	0.8
HNRNPA1	PTBP1	9606.ENSP00000341826	9606.ENSP00000349428	0	0.702	0.8	0	0.937
PCBP2	PTBP1	9606.ENSP00000352438	9606.ENSP00000349428	0	0.288	0.8	0	0.851
HUS1	RAD1	9606.ENSP00000258774	9606.ENSP00000371469	0	0.989	0.9	0	0.998
HUS1	RAD17	9606.ENSP00000258774	9606.ENSP00000426191	0	0.483	0.9	0	0.946
RAD1	RAD17	9606.ENSP00000371469	9606.ENSP00000426191	0	0.578	0.9	0	0.956
DERL1	RAD23B	9606.ENSP00000259512	9606.ENSP00000350708	0	0	0.8	0	0.8
NGLY1	RAD23B	9606.ENSP00000280700	9606.ENSP00000350708	0	0.929	0.8	0	0.985
HUS1	RAD9A	9606.ENSP00000258774	9606.ENSP00000311360	0	0.963	0.9	0	0.996
RAD1	RAD9A	9606.ENSP00000371469	9606.ENSP00000311360	0	0.975	0.9	0	0.997
RAD17	RAD9A	9606.ENSP00000426191	9606.ENSP00000311360	0	0.565	0.9	0	0.954
ATG101	RB1CC1	9606.ENSP00000338990	9606.ENSP00000025008	0	0.586	0.8	0	0.913
ARID4B	RBBP7	9606.ENSP00000264183	9606.ENSP00000369424	0	0.395	0.8	0	0.873
BAP1	RBBP7	9606.ENSP00000417132	9606.ENSP00000369424	0	0.413	0.9	0	0.938
BLM	RMI1	9606.ENSP00000347232	9606.ENSP00000317039	0	0.815	0.9	0	0.98
FANCM	RMI1	9606.ENSP00000267430	9606.ENSP00000317039	0	0.957	0.9	0	0.995
BLM	RMI2	9606.ENSP00000347232	9606.ENSP00000310356	0	0.513	0.8	0	0.898
FANCM	RMI2	9606.ENSP00000267430	9606.ENSP00000310356	0	0.892	0	0	0.892
RMI1	RMI2	9606.ENSP00000317039	9606.ENSP00000310356	0	0.948	0.8	0	0.989
RNASEH2A	RNASEH2B	9606.ENSP00000221486	9606.ENSP00000337623	0	0.956	0.9	0	0.995
AXIN1	RNF111	9606.ENSP00000262320	9606.ENSP00000453872	0	0.364	0.9	0	0.933
RHOA	ROCK2	9606.ENSP00000400175	9606.ENSP00000317985	0	0.387	0.9	0	0.936
CNOT2	RQCD1	9606.ENSP00000229195	9606.ENSP00000273064	0	0.93	0.9	0	0.992
FLCN	RRAGC	9606.ENSP00000285071	9606.ENSP00000362092	0	0.813	0	0	0.813
LAMTOR5	RRAGC	9606.ENSP00000256644	9606.ENSP00000362092	0	0.958	0.6	0	0.982
CUL1	SAE1	9606.ENSP00000326804	9606.ENSP00000270225	0	0.137	0.9	0	0.91
PPP2CA	SGOL1	9606.ENSP00000418447	9606.ENSP00000263753	0	0.902	0	0	0.902
CCNB1	SKA2	9606.ENSP00000256442	9606.ENSP00000333433	0	0	0.72	0	0.72
ARNT	SMAD4	9606.ENSP00000351407	9606.ENSP00000341551	0	0	0.9	0	0.9
CBFB	SMAD4	9606.ENSP00000415151	9606.ENSP00000341551	0	0	0.9	0	0.9
EP300	SMAD4	9606.ENSP00000263253	9606.ENSP00000341551	0	0.516	0.9	0	0.949
JUN	SMAD4	9606.ENSP00000360266	9606.ENSP00000341551	0	0.364	0.9	0	0.933
RBBP7	SMAD4	9606.ENSP00000369424	9606.ENSP00000341551	0	0	0.9	0	0.9
ACTB	SMARCA4	9606.ENSP00000349960	9606.ENSP00000395654	0	0.915	0.9	0	0.991
ARID1A	SMARCA4	9606.ENSP00000320485	9606.ENSP00000395654	0	0.956	0.9	0	0.995
ARID2	SMARCA4	9606.ENSP00000335044	9606.ENSP00000395654	0	0.908	0.6	0	0.961
BRD9	SMARCA4	9606.ENSP00000419765	9606.ENSP00000395654	0	0.556	0.9	0	0.953
JUN	SMARCA4	9606.ENSP00000360266	9606.ENSP00000395654	0	0.244	0.9	0	0.921
PBRM1	SMARCA4	9606.ENSP00000378307	9606.ENSP00000395654	0	0.885	0.6	0	0.952
PHF10	SMARCA4	9606.ENSP00000341805	9606.ENSP00000395654	0	0.8	0.72	0	0.941
ACTB	SMARCB1	9606.ENSP00000349960	9606.ENSP00000263121	0	0.316	0.9	0	0.928
ARID1A	SMARCB1	9606.ENSP00000320485	9606.ENSP00000263121	0	0.953	0.9	0	0.995
ARID2	SMARCB1	9606.ENSP00000335044	9606.ENSP00000263121	0	0.845	0.6	0	0.935
BRD9	SMARCB1	9606.ENSP00000419765	9606.ENSP00000263121	0	0.27	0.9	0	0.923
JUN	SMARCB1	9606.ENSP00000360266	9606.ENSP00000263121	0	0.337	0.9	0	0.93
PBRM1	SMARCB1	9606.ENSP00000378307	9606.ENSP00000263121	0	0.796	0.6	0	0.914
PHF10	SMARCB1	9606.ENSP00000341805	9606.ENSP00000263121	0	0.745	0.72	0	0.925
SMARCA4	SMARCB1	9606.ENSP00000395654	9606.ENSP00000263121	0	0.986	0.9	0	0.998
ACTB	SMARCD1	9606.ENSP00000349960	9606.ENSP00000378414	0	0.835	0.9	0	0.982
ARID1A	SMARCD1	9606.ENSP00000320485	9606.ENSP00000378414	0	0.957	0.9	0	0.995
ARID2	SMARCD1	9606.ENSP00000335044	9606.ENSP00000378414	0	0.801	0	0	0.801
BRD7	SMARCD1	9606.ENSP00000378181	9606.ENSP00000378414	0	0.723	0	0	0.723
BRD9	SMARCD1	9606.ENSP00000419765	9606.ENSP00000378414	0	0.707	0.9	0	0.969
JUN	SMARCD1	9606.ENSP00000360266	9606.ENSP00000378414	0	0.277	0.9	0	0.924
PBRM1	SMARCD1	9606.ENSP00000378307	9606.ENSP00000378414	0	0.912	0	0	0.912
PHF10	SMARCD1	9606.ENSP00000341805	9606.ENSP00000378414	0	0.816	0.72	0	0.946
SMARCA4	SMARCD1	9606.ENSP00000395654	9606.ENSP00000378414	0	0.977	0.9	0	0.997
SMARCB1	SMARCD1	9606.ENSP00000263121	9606.ENSP00000378414	0	0.983	0.9	0	0.998
ACTB	SMARCE1	9606.ENSP00000349960	9606.ENSP00000323967	0	0.905	0.9	0	0.99
ARID1A	SMARCE1	9606.ENSP00000320485	9606.ENSP00000323967	0	0.956	0.9	0	0.995
ARID2	SMARCE1	9606.ENSP00000335044	9606.ENSP00000323967	0	0.741	0	0	0.741
BRD7	SMARCE1	9606.ENSP00000378181	9606.ENSP00000323967	0	0.713	0	0	0.713
BRD9	SMARCE1	9606.ENSP00000419765	9606.ENSP00000323967	0	0	0.9	0	0.9
JUN	SMARCE1	9606.ENSP00000360266	9606.ENSP00000323967	0	0.149	0.9	0	0.911
PBRM1	SMARCE1	9606.ENSP00000378307	9606.ENSP00000323967	0	0.71	0	0	0.71
PHF10	SMARCE1	9606.ENSP00000341805	9606.ENSP00000323967	0	0.752	0.72	0	0.927
SMARCA4	SMARCE1	9606.ENSP00000395654	9606.ENSP00000323967	0	0.974	0.9	0	0.997
SMARCB1	SMARCE1	9606.ENSP00000263121	9606.ENSP00000323967	0	0.95	0.9	0	0.994
SMARCD1	SMARCE1	9606.ENSP00000378414	9606.ENSP00000323967	0	0.953	0.9	0	0.995
CASC3	SNRNP40	9606.ENSP00000264645	9606.ENSP00000263694	0	0.8	0	0	0.8
CWC27	SNRNP40	9606.ENSP00000370460	9606.ENSP00000263694	0	0.824	0	0	0.824
MAGOHB	SNRNP40	9606.ENSP00000319240	9606.ENSP00000263694	0	0.8	0	0	0.8
PPIL1	SNRNP40	9606.ENSP00000362803	9606.ENSP00000263694	0	0.905	0.9	0	0.99
MRPL13	SOD2	9606.ENSP00000306548	9606.ENSP00000446252	0	0.929	0	0	0.929
SMAD4	SP3	9606.ENSP00000341551	9606.ENSP00000310301	0	0.066	0.9	0	0.902
CUL3	SPOP	9606.ENSP00000264414	9606.ENSP00000377001	0	0.952	0.9	0	0.995
GLMN	SPOP	9606.ENSP00000359385	9606.ENSP00000377001	0	0	0.72	0	0.72
KEAP1	SPOP	9606.ENSP00000171111	9606.ENSP00000377001	0	0.129	0.9	0	0.909
PTEN	SPOP	9606.ENSP00000361021	9606.ENSP00000377001	0	0.936	0	0	0.936
EPB41L2	SPTBN1	9606.ENSP00000338481	9606.ENSP00000349259	0	0.176	0.72	0	0.759
H2AFZ	SRCAP	9606.ENSP00000296417	9606.ENSP00000262518	0	0.756	0	0	0.756
HSF1	STIP1	9606.ENSP00000431512	9606.ENSP00000351646	0	0.064	0.72	0	0.726
HSP90AB1	STIP1	9606.ENSP00000360609	9606.ENSP00000351646	0	0.904	0.72	0	0.972
HSPA4	STIP1	9606.ENSP00000302961	9606.ENSP00000351646	0	0.702	0	0	0.702
HSPA8	STIP1	9606.ENSP00000432083	9606.ENSP00000351646	0	0.949	0.6	0	0.978
BLM	STRA13	9606.ENSP00000347232	9606.ENSP00000376168	0	0.79	0	0	0.79
CENPO	STRA13	9606.ENSP00000370214	9606.ENSP00000376168	0	0.647	0.8	0	0.926
FANCM	STRA13	9606.ENSP00000267430	9606.ENSP00000376168	0	0.956	0.9	0	0.995
RMI1	STRA13	9606.ENSP00000317039	9606.ENSP00000376168	0	0.79	0	0	0.79
RPL38	STT3A	9606.ENSP00000309830	9606.ENSP00000376472	0	0.702	0	0	0.702
HSP90AB1	SUGT1	9606.ENSP00000360609	9606.ENSP00000367208	0	0.952	0.8	0	0.989
GTF2H5	TAF13	9606.ENSP00000476100	9606.ENSP00000355051	0	0	0.9	0	0.9
CBFB	TCEB2	9606.ENSP00000415151	9606.ENSP00000262306	0	0.892	0	0	0.892
COPS4	TCEB2	9606.ENSP00000264389	9606.ENSP00000262306	0	0.892	0	0	0.892
CUL5	TCEB2	9606.ENSP00000376808	9606.ENSP00000262306	0	0.938	0.9	0	0.993
GLMN	TCEB2	9606.ENSP00000359385	9606.ENSP00000262306	0	0	0.72	0	0.72
SMARCA4	TCEB2	9606.ENSP00000395654	9606.ENSP00000262306	0	0.8	0	0	0.8
CDK2	TFDP1	9606.ENSP00000266970	9606.ENSP00000364519	0	0.381	0.6	0	0.742
E2F3	TFDP1	9606.ENSP00000262904	9606.ENSP00000364519	0	0.601	0.9	0	0.958
EP300	TFDP1	9606.ENSP00000263253	9606.ENSP00000364519	0	0	0.9	0	0.9
SMAD4	TFDP1	9606.ENSP00000341551	9606.ENSP00000364519	0	0	0.9	0	0.9
PPP1CA	TGFBR2	9606.ENSP00000326031	9606.ENSP00000351905	0	0.096	0.9	0	0.905
SMAD4	TGFBR2	9606.ENSP00000341551	9606.ENSP00000351905	0	0.072	0.9	0	0.903
ASF1A	TLK2	9606.ENSP00000229595	9606.ENSP00000316512	0	0.71	0	0	0.71
TMED10	TMED2	9606.ENSP00000303145	9606.ENSP00000262225	0	0.952	0.8	0	0.99
PRPF39	TRNAU1AP	9606.ENSP00000348010	9606.ENSP00000362936	0	0.907	0	0	0.907
HSF1	TSC1	9606.ENSP00000431512	9606.ENSP00000298552	0	0	0.72	0	0.72
HSP90AB1	TSC1	9606.ENSP00000360609	9606.ENSP00000298552	0	0.062	0.72	0	0.726
STIP1	TSC1	9606.ENSP00000351646	9606.ENSP00000298552	0	0	0.9	0	0.9
TSC1	TSC2	9606.ENSP00000298552	9606.ENSP00000219476	0	0.667	0.9	0	0.965
SAE1	UBA2	9606.ENSP00000270225	9606.ENSP00000246548	0	0.989	0.9	0	0.998
NAE1	UBA3	9606.ENSP00000351990	9606.ENSP00000354340	0	0.944	0.8	0	0.988
ANAPC13	UBE2C	9606.ENSP00000421842	9606.ENSP00000348838	0	0.819	0.9	0	0.981
ANAPC15	UBE2C	9606.ENSP00000439403	9606.ENSP00000348838	0	0.8	0.9	0	0.979
ANAPC4	UBE2C	9606.ENSP00000426654	9606.ENSP00000348838	0	0.819	0.9	0	0.981
CCNB1	UBE2C	9606.ENSP00000256442	9606.ENSP00000348838	0	0.297	0.6	0	0.706
NAE1	UBE2F	9606.ENSP00000351990	9606.ENSP00000478474	0	0.435	0.6	0	0.764
UBA3	UBE2F	9606.ENSP00000354340	9606.ENSP00000478474	0	0.803	0.6	0	0.918
UBA1	UBE2G1	9606.ENSP00000338413	9606.ENSP00000380178	0	0.865	0	0	0.865
ARIH1	UBE2L3	9606.ENSP00000369217	9606.ENSP00000400906	0	0.871	0	0	0.871
CUL1	UBE2M	9606.ENSP00000326804	9606.ENSP00000253023	0	0.946	0.9	0	0.994
NAE1	UBE2M	9606.ENSP00000351990	9606.ENSP00000253023	0	0.754	0.6	0	0.897
UBA3	UBE2M	9606.ENSP00000354340	9606.ENSP00000253023	0	0.948	0.9	0	0.994
UBA1	UBE2R2	9606.ENSP00000338413	9606.ENSP00000263228	0	0.814	0	0	0.814
ANAPC13	UBE2S	9606.ENSP00000421842	9606.ENSP00000264552	0	0.136	0.9	0	0.909
ANAPC15	UBE2S	9606.ENSP00000439403	9606.ENSP00000264552	0	0	0.9	0	0.9
ANAPC4	UBE2S	9606.ENSP00000426654	9606.ENSP00000264552	0	0.342	0.9	0	0.931
CCNB1	UBE2S	9606.ENSP00000256442	9606.ENSP00000264552	0	0.297	0.6	0	0.706
UBE2C	UBE2S	9606.ENSP00000348838	9606.ENSP00000264552	0	0.27	0.9	0	0.923
DERL1	UBXN1	9606.ENSP00000259512	9606.ENSP00000294119	0	0.149	0.8	0	0.822
FAF2	UBXN1	9606.ENSP00000261942	9606.ENSP00000294119	0	0.392	0.72	0	0.822
NGLY1	UBXN1	9606.ENSP00000280700	9606.ENSP00000294119	0	0.182	0.8	0	0.829
RAD23B	UBXN1	9606.ENSP00000350708	9606.ENSP00000294119	0	0.098	0.8	0	0.811
ASPSCR1	UBXN2A	9606.ENSP00000306625	9606.ENSP00000312107	0	0.743	0	0	0.743
FAF2	UFD1L	9606.ENSP00000261942	9606.ENSP00000263202	0	0.668	0.72	0	0.903
UBXN1	UFD1L	9606.ENSP00000294119	9606.ENSP00000263202	0	0.445	0.72	0	0.838
SNRNP40	USP39	9606.ENSP00000263694	9606.ENSP00000312981	0	0.847	0.6	0	0.936
PTEN	USP7	9606.ENSP00000361021	9606.ENSP00000343535	0	0.507	0.6	0	0.794
SMAD4	USP9X	9606.ENSP00000341551	9606.ENSP00000316357	0	0.483	0.8	0	0.892
ASPSCR1	VCP	9606.ENSP00000306625	9606.ENSP00000351777	0	0.782	0	0	0.782
CUL1	VCP	9606.ENSP00000326804	9606.ENSP00000351777	0	0.749	0	0	0.749
DERL1	VCP	9606.ENSP00000259512	9606.ENSP00000351777	0	0.944	0.9	0	0.994
FAF2	VCP	9606.ENSP00000261942	9606.ENSP00000351777	0	0.675	0.54	0	0.844
HSF1	VCP	9606.ENSP00000431512	9606.ENSP00000351777	0	0	0.8	0	0.8
NGLY1	VCP	9606.ENSP00000280700	9606.ENSP00000351777	0	0.577	0.6	0	0.823
PLAA	VCP	9606.ENSP00000380460	9606.ENSP00000351777	0	0.933	0	0	0.933
UBXN1	VCP	9606.ENSP00000294119	9606.ENSP00000351777	0	0.81	0.6	0	0.92
UBXN2A	VCP	9606.ENSP00000312107	9606.ENSP00000351777	0	0.811	0	0	0.811
UFD1L	VCP	9606.ENSP00000263202	9606.ENSP00000351777	0	0.98	0.6	0	0.991
USP14	VCP	9606.ENSP00000261601	9606.ENSP00000351777	0	0.795	0	0	0.795
VPS33A	VPS39	9606.ENSP00000267199	9606.ENSP00000335193	0	0.606	0.9	0	0.958
VPS33A	VPS41	9606.ENSP00000267199	9606.ENSP00000309457	0	0.949	0.9	0	0.994
VPS39	VPS41	9606.ENSP00000335193	9606.ENSP00000309457	0	0.606	0.9	0	0.958
VPS4A	VTA1	9606.ENSP00000254950	9606.ENSP00000356602	0	0.763	0.8	0	0.95
GID8	WDR26	9606.ENSP00000266069	9606.ENSP00000408108	0	0.835	0	0	0.835
ASNA1	WRB	9606.ENSP00000466379	9606.ENSP00000327716	0	0.967	0.6	0	0.986
SRCAP	ZNHIT1	9606.ENSP00000262518	9606.ENSP00000304593	0	0.859	0.54	0	0.932

### Sheet: DepMap network by nodes
Node 1	Node 2	Pearson_correlation
ACTB	CAP1	0.28063
ACTR1A	DYNC1LI2	0.331921
ACTR1A	PPP1R7	0.268354
ACTR1A	SLC35B2	0.258537
ACTR1A	UBE2S	0.264945
ADSL	WDR7	0.253697
ADSL	TSC2	0.29544
ADSL	TMEM208	0.270723
ADSL	TAOK1	0.268391
ADSL	SOD2	0.261837
ADSL	SMARCD1	0.275661
ADSL	CCDC101	0.278222
ADSL	PMVK	0.328935
ADSL	PGD	0.445407
ADSL	PDCD10	0.287108
ADSL	MVD	0.520002
ADSL	KIRREL	0.27562
ADSL	KEAP1	0.262955
ADSL	EP300	0.298744
ADSL	DTYMK	0.538437
ADSL	CBFB	0.263114
ADSL	CAB39	0.252033
ADSL	AP2S1	0.484102
ADSL	AP2M1	0.449135
ADSL	ADSS	0.679946
ADSS	TSC2	0.27489
ADSS	PGD	0.359075
ADSS	PDCD10	0.280741
ADSS	H2AFZ	0.251803
ADSS	MVD	0.37361
ADSS	CBFB	0.280044
ADSS	AP2S1	0.368075
ADSS	AP2M1	0.346268
ADSS	DTYMK	0.405377
AHR	ARNT	0.616867
AHR	AIP	0.318372
AIP	ARNT	0.264571
AMBRA1	DYRK1A	0.259267
AMOTL2	NF2	0.643969
AMOTL2	MAP4K4	0.360457
AMOTL2	LATS2	0.532808
AMOTL2	FRYL	0.385949
AMOTL2	KEAP1	0.326993
AMOTL2	H2AFZ	0.265495
AMOTL2	FRMD6	0.31194
AMOTL2	KIRREL	0.540564
AMOTL2	PDCD10	0.419607
AMOTL2	FAM49B	0.326141
AMOTL2	TAOK1	0.4647
AMOTL2	PTPN14	0.430562
AMOTL2	UBE2M	0.260977
ANAPC13	ANAPC15	0.324804
ANAPC13	UBE2C	0.27922
ANAPC13	UBE2S	0.370581
ANAPC15	SGOL2	0.285121
ANAPC15	UBE2C	0.359257
ANAPC15	UBE2S	0.408208
ANKRD17	USP7	0.261351
ANKRD49	WRB	0.293328
ANKRD49	GLMN	0.252538
ANKRD49	PMVK	0.282135
ANKRD49	TPI1	0.285335
ANKRD49	FKBPL	0.541098
AP2B1	FCHO2	0.285998
AP2B1	AP2S1	0.327095
AP2B1	AP2M1	0.299934
AP2M1	DTYMK	0.372946
AP2M1	AP2S1	0.755114
AP2M1	CAB39	0.252246
AP2M1	FCHO2	0.438339
AP2M1	MVD	0.289857
AP2M1	PGD	0.31491
AP2M1	WDR7	0.391882
AP2S1	FCHO2	0.402936
AP2S1	KCTD5	0.252535
AP2S1	MVD	0.345736
AP2S1	PDCD10	0.263793
AP2S1	PGD	0.331017
AP2S1	RALGAPB	0.255607
AP2S1	DTYMK	0.346966
AP2S1	WDR7	0.436981
AP2S1	TAOK1	0.269155
APC	CSNK1A1	0.340304
APC	AXIN1	0.375193
ARID1A	SMARCE1	0.394422
ARID1A	SMARCB1	0.472455
ARID2	PBRM1	0.58683
ARID2	BRD7	0.376434
ARID2	SMARCB1	0.256247
ARIH1	UBE2L3	0.267667
ARL1	HAUS2	0.414964
ARL1	FKBPL	0.291786
ARL1	ENY2	0.26511
ARL1	TSSC1	0.300703
ARL1	SMC6	0.385936
ARL1	UFC1	0.395961
ARL1	USP39	0.36507
ARL1	CYFIP1	0.253899
ARL1	CUL3	0.278349
ARL1	ASH2L	0.252199
ARL1	SPOP	0.360315
ARNT	KIRREL	0.270071
ARPC4	PDS5B	0.25273
ASF1A	TLK2	0.275139
ASH2L	UFC1	0.290747
ASH2L	HAUS2	0.360833
ASH2L	ENY2	0.281422
ASNA1	GET4	0.574342
ASUN	UFC1	0.256338
ASUN	SMC6	0.339213
ATG9A	RB1CC1	0.609424
B4GALT7	EXT1	0.477645
B4GALT7	EXT2	0.475213
B4GALT7	EXTL3	0.414337
B4GALT7	GLCE	0.301452
B4GALT7	NDST1	0.33295
B4GALT7	SLC35B2	0.453267
BCAP31	FITM2	0.418982
BLM	RMI1	0.457306
BLM	RMI2	0.423622
BLOC1S1	VPS33A	0.267513
BLOC1S1	VPS39	0.277526
BRD7	PBRM1	0.487066
BRD9	MED16	0.292979
BRD9	CCDC101	0.331701
BRD9	SMARCD1	0.682858
BRD9	EP300	0.281604
BTAF1	DRAP1	0.439855
BTAF1	MED16	0.289295
C12orf44	RB1CC1	0.49306
C12orf44	ATG9A	0.517109
C16orf72	PSME3	0.263994
C16orf72	VCPIP1	0.327094
C16orf72	HUWE1	0.408181
C16orf72	TRIP12	0.26717
C16orf72	USP7	0.351629
CAB39	WNK1	0.258454
CAB39	TAOK1	0.311746
CAB39	PDCD10	0.454185
CAND1	NAE1	0.301175
CAND1	TRIP12	0.251508
CAND1	COPS4	0.400236
CAND1	GLMN	0.324066
CAND1	KEAP1	0.254578
CAND1	CUL3	0.350546
CAP1	CFL1	0.283921
CAPZB	CFL1	0.250177
CBFB	EP300	0.324311
CBFB	DOT1L	0.25006
CCDC101	SMARCD1	0.353067
CCDC101	TAOK1	0.261226
CCDC6	FBXO42	0.735757
CCNB1	CDCA5	0.255068
CCNC	CDK8	0.439726
CCNC	CFL1	0.307712
CCNC	MAPK14	0.262599
CCNC	MED16	0.419096
CDCA5	DDX11	0.302008
CDCA5	DYNC1LI2	0.269016
CDCA5	SGOL1	0.517824
CDK2	E2F3	0.308001
CDK2	YPEL5	0.280698
CHTF8	DSCC1	0.585192
CHTF8	POLE3	0.323008
CHTF8	TRAIP	0.273815
CHTF8	POLE4	0.345642
CNOT2	NFYB	0.269223
COPS4	CUL3	0.252973
COPS4	SPOP	0.252776
COPS4	UFC1	0.325982
COPS4	USP39	0.315103
COPS4	VCP	0.31519
COPS4	HAUS2	0.270138
CRIPT	CWC27	0.264397
CSNK1A1	FKBPL	0.255498
CSNK1A1	HAUS2	0.263825
CTDSPL2	PDCD10	0.252123
CUL3	USP39	0.258734
CUL3	SPOP	0.311885
CUL3	KEAP1	0.29392
CUL5	TAOK1	0.251032
CUL5	UBE2F	0.560501
CYFIP1	UFC1	0.333388
CYFIP1	SGOL1	0.31638
CYFIP1	INTS2	0.261747
CYFIP1	HAUS2	0.272878
CYFIP1	USP39	0.33726
CYFIP1	SMC6	0.266156
CYFIP1	VCP	0.279025
DDI2	RAD23B	0.279346
DDI2	NGLY1	0.582239
DDI2	NFE2L1	0.491369
DDX11	ESCO2	0.275421
DDX11	SGOL1	0.301266
DHX35	WDR83	0.56924
DHX35	HAUS2	0.28635
DOT1L	CCDC101	0.291818
DOT1L	MED16	0.279062
DOT1L	EP300	0.289248
DRAP1	MED16	0.285413
DSCC1	POLE3	0.479885
DSCC1	PSME3	0.250947
DSCC1	POLE4	0.440936
DSCC1	FANCM	0.347953
DTYMK	DUT	0.323546
DTYMK	HMGCS1	0.301639
DTYMK	MVD	0.475614
DTYMK	PMVK	0.310217
DTYMK	PGD	0.428557
DYNC1LI2	UBE2C	0.268259
DYNC1LI2	SGOL1	0.328291
DYRK1A	EP300	0.263666
E2F3	TFDP1	0.389865
EIF4E2	GIGYF2	0.607862
EMC1	EMC2	0.634393
EMC1	TPI1	0.273043
ENY2	UFC1	0.250491
ENY2	SMC6	0.267906
ENY2	HAUS2	0.334707
EP300	TAOK1	0.277193
EP300	SMARCD1	0.339949
EP300	PAXIP1	0.314384
EP300	NF2	0.250238
EP300	KEAP1	0.25677
EP300	SERTAD2	0.29223
EP300	PDCD10	0.293236
EP300	CCDC101	0.390193
ESCO2	SGOL1	0.33091
EXT1	SLC35B2	0.583768
EXT1	GRB2	0.320923
EXT1	GLCE	0.425489
EXT1	EXTL3	0.652509
EXT1	EXT2	0.683608
EXT1	JUN	0.262524
EXT1	TMEM165	0.358558
EXT1	NDST1	0.338767
EXT2	EXTL3	0.692533
EXT2	GLCE	0.425237
EXT2	TMEM165	0.34901
EXT2	GRB2	0.345206
EXT2	NDST1	0.396768
EXT2	SLC35B2	0.592353
EXTL3	UFC1	0.25373
EXTL3	TMEM165	0.344616
EXTL3	SLC35B2	0.499106
EXTL3	NDST1	0.429535
EXTL3	GLCE	0.438837
EXTL3	GRB2	0.36041
FAM133B	SPTLC1	0.295687
FAM133B	PIP5K1A	0.271781
FAM49B	KCTD5	0.280655
FAM49B	KIRREL	0.311675
FAM49B	TAOK1	0.407786
FAM49B	PTPN14	0.382277
FAM49B	PDCD10	0.345052
FAM49B	NF2	0.356111
FAM49B	MAP4K4	0.340736
FAM49B	LATS2	0.291435
FAM49B	FRYL	0.287757
FANCM	POLE3	0.31349
FANCM	POLE4	0.279345
FKBPL	MCPH1	0.339447
FKBPL	GLMN	0.276732
FKBPL	UFC1	0.259475
FKBPL	WRB	0.30007
FKBPL	NAE1	0.285525
FKBPL	RMI1	0.301524
FKBPL	SPOP	0.336144
FKBPL	SMC6	0.30528
FKBPL	HAUS2	0.287698
FLCN	RRAGC	0.316823
FLCN	VPS33A	0.330058
FLCN	VPS39	0.426109
FRMD6	FRYL	0.250079
FRMD6	KIRREL	0.330055
FRMD6	LATS2	0.308926
FRMD6	PTPN14	0.295427
FRMD6	TAOK1	0.292504
FRMD6	NF2	0.306916
FRYL	TAOK1	0.486918
FRYL	MAP4K4	0.339997
FRYL	PTPN14	0.378195
FRYL	RALGAPB	0.275376
FRYL	LATS2	0.395258
FRYL	KIRREL	0.420175
FRYL	KCTD5	0.266919
FRYL	NF2	0.402857
FRYL	KEAP1	0.315163
FRYL	PDCD10	0.549719
GATAD1	MORF4L1	0.379679
GATAD1	PHF12	0.487
GEN1	RMI1	0.25866
GEN1	RNASEH2B	0.262082
GID8	WDR26	0.256047
GID8	UBE2H	0.263604
GID8	YPEL5	0.253771
GLCE	SLC35B2	0.42014
GLCE	NDST1	0.288027
GLMN	NAE1	0.321164
GLMN	RMI1	0.29064
GLMN	SMC6	0.255477
GPAA1	PIGO	0.299385
GPAA1	PIGM	0.260476
GPI	PGD	0.320936
GPI	TPI1	0.347947
GRB2	UBE2H	0.25215
GRB2	TMEM165	0.282981
GRB2	SLC35B2	0.273551
GZF1	SLC10A7	0.271016
H2AFZ	MVD	0.29141
H2AFZ	PHF12	0.267192
H2AFZ	TRA2B	0.299489
H2AFZ	TAOK1	0.271584
H2AFZ	SPTLC1	0.26888
H2AFZ	ROCK2	0.264385
H2AFZ	VPS41	0.30669
H2AFZ	UBE2M	0.259564
HAUS2	ASUN	0.328902
HAUS2	MCTS1	0.277325
HAUS2	PPIL2	0.276919
HAUS2	RAD17	0.254849
HAUS2	SGOL1	0.308793
HAUS2	SGOL2	0.265116
HAUS2	SMC6	0.442014
HAUS2	SPOP	0.393924
HAUS2	UFC1	0.450672
HAUS2	USP39	0.45961
HAUS2	VCP	0.31833
HAUS2	MCPH1	0.337537
HMGCR	HMGCS1	0.398241
HMGCR	YPEL5	0.25893
HSP90AB1	STIP1	0.303789
HSPA13	TMEM165	0.258915
HUS1	RMI2	0.271881
HUS1	RNASEH2A	0.283614
HUS1	POLE4	0.279697
HUS1	POLE3	0.276586
HUS1	RAD9A	0.695508
HUS1	RAD17	0.28693
HUS1	RAD1	0.448
HUWE1	VCPIP1	0.403146
INTS10	ASUN	0.377471
JUN	MAP2K7	0.280683
JUN	SLC35B2	0.296709
KCTD5	TAOK1	0.358226
KCTD5	RALGAPB	0.252632
KCTD5	PTEN	0.337883
KCTD5	TSC1	0.28236
KCTD5	NF2	0.302127
KCTD5	LATS2	0.2508
KCTD5	KIRREL	0.252868
KCTD5	KEAP1	0.263212
KCTD5	TSC2	0.286938
KCTD5	PDCD10	0.347019
KEAP1	KIRREL	0.338965
KEAP1	PTPN14	0.292262
KEAP1	NF2	0.371706
KEAP1	PDCD10	0.363148
KEAP1	TSC2	0.343336
KEAP1	SMARCD1	0.266317
KEAP1	TAOK1	0.339441
KEAP1	TSC1	0.3136
KEAP1	UBE2M	0.30395
KEAP1	LATS2	0.307029
KIRREL	TAOK1	0.455384
KIRREL	CCDC101	0.265865
KIRREL	LATS2	0.494297
KIRREL	PDCD10	0.374008
KIRREL	PTPN14	0.412681
KIRREL	NF2	0.582194
KIRREL	MAP4K4	0.375642
KIRREL	TSC2	0.250962
LARP7	SMC6	0.270619
LATS2	MAP4K4	0.36702
LATS2	NF2	0.52887
LATS2	TAOK1	0.476808
LATS2	RALGAPB	0.257327
LATS2	PTPN14	0.409258
LATS2	PDCD10	0.406824
MAP2K3	MAP3K4	0.318445
MAP2K3	MAPK14	0.452911
MAP3K4	MAPK14	0.487272
MAP4K4	RALGAPB	0.299784
MAP4K4	PTPN14	0.336073
MAP4K4	TAOK1	0.602846
MAP4K4	PDCD10	0.336415
MAP4K4	NF2	0.365021
MAP4K4	PTEN	0.281255
MCPH1	SMC6	0.308343
MED16	MED25	0.566518
MORF4L1	PHF12	0.35383
MRPL13	SOD2	0.257078
MRPL13	ZFAT	0.254393
MVD	TMEM208	0.300057
MVD	PMVK	0.517454
MVD	RAD9A	0.26318
MVD	SOD2	0.301554
MVD	TPI1	0.312687
MVD	PGD	0.356914
NAE1	RMI1	0.25339
NAE1	SMC6	0.308579
NAE1	SPOP	0.287115
NAE1	UBA3	0.478605
NDST1	TMEM165	0.27041
NDST1	SLC35B2	0.337782
NF2	RALGAPB	0.288688
NF2	UBE2M	0.287471
NF2	PTEN	0.285673
NF2	PTPN14	0.419961
NF2	SMARCD1	0.256533
NF2	TAOK1	0.509638
NF2	PDCD10	0.464857
NFE2L1	NGLY1	0.482729
PDCD10	TAOK1	0.590688
PDCD10	SMARCD1	0.25198
PDCD10	CCDC101	0.25759
PDCD10	RALGAPB	0.334933
PDCD10	PTPN14	0.365684
PDCD10	PTEN	0.313267
PDCD10	TSC2	0.28048
PDCD10	TSC1	0.250692
PGD	PMVK	0.3208
PGD	TPI1	0.303935
PLAA	USP14	0.358414
PMVK	TPI1	0.433965
PMVK	SOD2	0.28176
PMVK	RAD9A	0.301061
POLE3	RAD9A	0.269269
POLE3	POLE4	0.744985
PPIL1	SNRNP40	0.56938
PPIL2	VCP	0.252197
PPIL2	USP39	0.340418
PPIL2	SGOL1	0.272539
PPP1CC	PPP1R7	0.25009
PPP1R7	SUGT1	0.353105
PPP1R7	SGOL1	0.275106
PPP1R7	RNF25	0.270879
PRPF39	TRNAU1AP	0.688563
PTEN	TSC2	0.394797
PTEN	RALGAPB	0.293577
PTEN	TSC1	0.423758
PTEN	TAOK1	0.297051
PTPN14	TAOK1	0.480451
PTPN14	UBE2M	0.250445
RAD1	RNASEH2A	0.290971
RAD1	RAD17	0.468619
RAD1	RAD9A	0.459743
RAD1	RNASEH2B	0.281112
RAD17	SMC6	0.266101
RAD17	USP39	0.257502
RAD17	RAD9A	0.329933
RAD9A	RNASEH2A	0.269797
RAD9A	TPI1	0.301797
RAD9A	SOD2	0.285463
RALGAPB	TAOK1	0.40282
RHOA	RIC8A	0.39109
RMI1	RMI2	0.324669
RMI1	SMC6	0.359088
RNASEH2A	TPI1	0.28429
RNASEH2A	WDR83	0.299372
RNASEH2A	RNASEH2B	0.576749
RNASEH2B	SMC6	0.261104
RNF111	TGFBR2	0.266727
RNF25	USP39	0.263946
RNF25	UFC1	0.261694
RNMTL1	MRPL13	0.560926
RNMTL1	SOD2	0.275803
SAE1	UBA2	0.308326
SEC63	SLC33A1	0.26006
SGOL1	USP39	0.375525
SGOL1	TMED10	0.258536
SGOL1	UBE2C	0.311818
SGOL1	UFC1	0.317356
SGOL1	SGOL2	0.282936
SGOL1	VCP	0.320724
SGOL2	UBE2C	0.291202
SLC10A7	TMEM165	0.290451
SLC35B2	SLC39A9	0.288073
SLC35B2	TMEM165	0.366088
SMARCA4	SMARCB1	0.29104
SMARCA4	SMARCD1	0.281041
SMARCB1	SMARCE1	0.544228
SMARCD1	TAOK1	0.282084
SMC6	SPOP	0.312114
SMC6	UFC1	0.380547
SMC6	USP39	0.426621
SPOP	UFC1	0.33395
SPOP	USP39	0.317543
SPTLC1	VPS41	0.27564
STRA13	FANCM	0.406551
STRA13	H2AFZ	0.313897
STRA13	POLE3	0.261884
TAOK1	TSC1	0.253742
TBC1D20	YIPF5	0.262294
TMCO6	ZNF511	0.573627
TMED10	UFC1	0.272177
TMED10	USP39	0.25006
TMED10	TMED2	0.657014
TSC1	TSC2	0.896374
TSSC1	ASNA1	0.267238
TSSC1	WRB	0.332623
TSSC1	SLC10A7	0.255826
UBA3	UBE2M	0.264921
UBA5	UFC1	0.607207
UBE2C	UBE2S	0.254037
UBE2H	YPEL5	0.731624
UBE2H	WDR26	0.738096
UFC1	USP39	0.431768
UFC1	VCP	0.303017
USP39	VCP	0.373414
USP7	VCPIP1	0.252291
VMA21	WDR7	0.320522
VPS33A	VPS41	0.421473
VPS33A	VPS39	0.56363
VPS39	VPS41	0.431693
WDR26	YPEL5	0.770268
WRB	ASNA1	0.709466
WRB	GET4	0.541092
