## Supplementary material for "Chemogenetic profiling of ubiquitin-like modifier pathways identifies NFATC2IP as a mediator of SUMO-dependent genome integrity": Table S3

### Sheet: af2_interface_metrics
Model name	Model rank	Mean interface PAE	pDockQ	iPTM
nfatc2ip---nfatc2ip	1	21.7668	0.166225	0.2
nfatc2ip---nfatc2ip	2	22.765	0.175865	0.19
nfatc2ip---nfatc2ip	3	19.9355	0.133262	0.18
nfatc2ip---nfatc2ip	4	24.623	0.053403	0.14
nfatc2ip---nfatc2ip	5	29.1347	0.0379984	0.12
nfatc2ip---rad18	1	9.67727	0.0421907	0.34
nfatc2ip---rad18	2	18.2558	0.0952118	0.23
nfatc2ip---rad18	3	20.7076	0.0657858	0.18
nfatc2ip---rad18	4	28.844	0.0670514	0.15
nfatc2ip---rad18	5	29.5198	0.0297016	0.13
nse1---nfatc2ip	1	10.0495	0.216787	0.62
nse1---nfatc2ip	2	9.28775	0.236508	0.56
nse1---nfatc2ip	3	13.1341	0.305075	0.51
nse1---nfatc2ip	4	12.3959	0.21165	0.49
nse1---nfatc2ip	5	14.1766	0.235676	0.33
nse1---nse1	1	6.18833	0.421213	0.58
nse1---nse1	2	10.6302	0.360132	0.45
nse1---nse1	3	13.526	0.312458	0.36
nse1---nse1	4	17.5474	0.179478	0.29
nse1---nse1	5	16.5655	0.255508	0.29
nse1---nse2	1	18.1833	0.0195306	0.19
nse1---nse2	2	25.4167	0.0537163	0.13
nse1---nse2	3	24.43	0.0404202	0.12
nse1---nse2	4	26.5606	0.118101	0.1
nse1---nse2	5	28.9833	0.075404	0.08
nse1---nse3	1	2.68682	0.5962	0.8
nse1---nse3	2	2.5226	0.59482	0.79
nse1---nse3	3	2.62056	0.583316	0.78
nse1---nse3	4	2.46971	0.583708	0.78
nse1---nse3	5	2.85315	0.583402	0.77
nse1---nse4	1	4.08804	0.474763	0.81
nse1---nse4	2	3.80928	0.483242	0.8
nse1---nse4	3	4.8625	0.472538	0.77
nse1---nse4	4	5.49857	0.440286	0.76
nse1---nse4	5	5.46584	0.402303	0.74
nse1---rad18	1	24.8716	0.177028	0.22
nse1---rad18	2	26.7094	0.0837085	0.2
nse1---rad18	3	17.4267	0.0264741	0.19
nse1---rad18	4	18.4481	0.0401136	0.19
nse1---rad18	5	29.2	0.0216523	0.15
nse1---slf1_1	1	26.399	0.519087	0.3
nse1---slf1_1	2	20.2095	0.174893	0.21
nse1---slf1_1	3	19.9991	0.0501588	0.16
nse1---slf1_1	4	26.4573	0.244666	0.16
nse1---slf1_1	5	30.4	0.0272604	0.09
nse1---slf1_2	1	28.71	0.0210613	0.18
nse1---slf1_2	2	27.6167	0.0193703	0.17
nse1---slf1_2	3	25.9833	0.0366586	0.15
nse1---slf1_2	4	28.1391	0.0982875	0.14
nse1---slf1_2	5	27.11	0.0215541	0.13
nse1---slf2_1	1	18.3682	0.0732281	0.32
nse1---slf2_1	2	18.8514	0.0783211	0.31
nse1---slf2_1	3	17.8333	0.0668416	0.23
nse1---slf2_1	4	15.8571	0.0851917	0.21
nse1---slf2_1	5	20.7435	0.0495088	0.21
nse1---slf2_2	1	26.9365	0.256979	0.2
nse1---slf2_2	2	24.1969	0.0291496	0.18
nse1---slf2_2	3	26.8722	0.0245253	0.14
nse1---slf2_2	4	26.6824	0.0639843	0.14
nse1---slf2_2	5	27.7	0.0187883	0.12
nse1---smc5_1	1	13.1925	0.23929	0.48
nse1---smc5_1	2	20.9758	0.124385	0.29
nse1---smc5_1	3	27.7261	0.0262156	0.13
nse1---smc5_1	4	27.8	0.0186462	0.12
nse1---smc5_1	5	28.82	0.0205492	0.1
nse1---smc5_2	1	25.6115	0.138156	0.14
nse1---smc5_2	2	25.582	0.0614217	0.13
nse1---smc5_2	3	26.4453	0.195176	0.13
nse1---smc5_2	4	28.8479	0.318178	0.12
nse1---smc5_2	5	27.4611	0.073869	0.12
nse1---smc5_3	1	3.23763	0.538288	0.8
nse1---smc5_3	2	3.15645	0.532558	0.79
nse1---smc5_3	3	3.39105	0.518249	0.79
nse1---smc5_3	4	3.3617	0.512413	0.78
nse1---smc5_3	5	3.43229	0.530591	0.78
nse1---smc6_1	1	27.5844	0.0248504	0.14
nse1---smc6_1	2	25.9578	0.0372996	0.13
nse1---smc6_1	3	26.2167	0.0203246	0.12
nse1---smc6_1	4	26.4955	0.0270445	0.12
nse1---smc6_1	5	28.7765	0.03766	0.11
nse1---smc6_2	1	6.38229	0.370582	0.76
nse1---smc6_2	2	6.00638	0.362838	0.72
nse1---smc6_2	3	19.1399	0.19638	0.38
nse1---smc6_2	4	18.6263	0.200061	0.37
nse1---smc6_2	5	26.4784	0.300304	0.16
nse1---smc6_3	1	23.7583	0.0212359	0.23
nse1---smc6_3	2	NA	0	0.17
nse1---smc6_3	3	NA	0	0.13
nse1---smc6_3	4	NA	0	0.11
nse1---smc6_3	5	NA	0	0.11
nse2---nfatc2ip	1	8.9962	0.35275	0.73
nse2---nfatc2ip	2	9.72563	0.229887	0.54
nse2---nfatc2ip	3	21.5309	0.321702	0.34
nse2---nfatc2ip	4	18.5808	0.0331236	0.3
nse2---nfatc2ip	5	19.1139	0.0563633	0.29
nse2---nse2	1	2.89807	0.697299	0.77
nse2---nse2	2	3.99928	0.673611	0.74
nse2---nse2	3	3.24954	0.688345	0.72
nse2---nse2	4	3.53411	0.687659	0.72
nse2---nse2	5	3.75815	0.631283	0.7
nse2---nse3	1	27.015	0.0285949	0.12
nse2---nse3	2	25.7269	0.0289413	0.11
nse2---nse3	3	28.325	0.0186599	0.1
nse2---nse3	4	27.9635	0.0549418	0.1
nse2---nse3	5	29.3167	0.0191682	0.08
nse2---nse4	1	19.4667	0.0255489	0.13
nse2---nse4	2	25.56	0.0279719	0.13
nse2---nse4	3	30.7667	0.0189164	0.1
nse2---nse4	4	30.5621	0.0315093	0.1
nse2---nse4	5	NA	0	0.1
nse2---rad18	1	28.15	0.0182589	0.15
nse2---rad18	2	27.74	0.0196422	0.14
nse2---rad18	3	NA	0	0.13
nse2---rad18	4	30.1	0.0185524	0.12
nse2---rad18	5	NA	0	0.1
nse2---slf1_1	1	4.32857	0.451566	0.6
nse2---slf1_1	2	9.82624	0.463117	0.53
nse2---slf1_1	3	10.2794	0.466785	0.51
nse2---slf1_1	4	11.1735	0.402879	0.44
nse2---slf1_1	5	7.45676	0.408577	0.42
nse2---slf1_2	1	25.6468	0.0397742	0.18
nse2---slf1_2	2	26.65	0.0194767	0.15
nse2---slf1_2	3	26.4	0.0188812	0.15
nse2---slf1_2	4	29.4	0.019913	0.14
nse2---slf1_2	5	NA	0	0.12
nse2---slf2_1	1	10.6298	0.252469	0.5
nse2---slf2_1	2	27.1141	0.355894	0.37
nse2---slf2_1	3	21.6377	0.11006	0.32
nse2---slf2_1	4	21.1964	0.0361861	0.16
nse2---slf2_1	5	30.066	0.0666222	0.14
nse2---slf2_2	1	28.175	0.0191154	0.12
nse2---slf2_2	2	NA	0	0.12
nse2---slf2_2	3	NA	0	0.12
nse2---slf2_2	4	NA	0	0.12
nse2---slf2_2	5	NA	0	0.11
nse2---smc5_1	1	27.5661	0.0292092	0.12
nse2---smc5_1	2	30.163	0.0469577	0.11
nse2---smc5_1	3	28.7917	0.0248675	0.09
nse2---smc5_1	4	27.2698	0.0298297	0.1
nse2---smc5_1	5	28.9136	0.0238304	0.09
nse2---smc5_2	1	23.212	0.0673459	0.16
nse2---smc5_2	2	22.7677	0.0555623	0.14
nse2---smc5_2	3	25.0015	0.228823	0.14
nse2---smc5_2	4	22.5681	0.0620742	0.14
nse2---smc5_2	5	24.2812	0.094193	0.13
nse2---smc5_3	1	2.34834	0.716435	0.75
nse2---smc5_3	2	2.29272	0.710928	0.74
nse2---smc5_3	3	2.44381	0.711511	0.74
nse2---smc5_3	4	2.34805	0.711372	0.73
nse2---smc5_3	5	2.68738	0.709094	0.67
nse2---smc6_1	1	22.7929	0.0294127	0.15
nse2---smc6_1	2	27.5583	0.0268409	0.12
nse2---smc6_1	3	26.9837	0.0236038	0.09
nse2---smc6_1	4	27.8839	0.0261248	0.09
nse2---smc6_1	5	28.3724	0.0219207	0.09
nse2---smc6_2	1	24.2931	0.058789	0.15
nse2---smc6_2	2	21.8568	0.133868	0.14
nse2---smc6_2	3	22.9907	0.0684448	0.14
nse2---smc6_2	4	26.1081	0.058211	0.13
nse2---smc6_2	5	23.5086	0.0784055	0.12
nse2---smc6_3	1	2.707	0.703461	0.76
nse2---smc6_3	2	2.7069	0.692652	0.74
nse2---smc6_3	3	3.3053	0.686758	0.73
nse2---smc6_3	4	2.75952	0.664784	0.75
nse2---smc6_3	5	4.09684	0.622621	0.7
nse3---nfatc2ip	1	23.6766	0.0595416	0.17
nse3---nfatc2ip	2	22.8641	0.118813	0.16
nse3---nfatc2ip	3	21.6481	0.120051	0.15
nse3---nfatc2ip	4	23.2355	0.0386537	0.14
nse3---nfatc2ip	5	27.2833	0.0191966	0.12
nse3---nse3	1	21.23	0.168402	0.26
nse3---nse3	2	26.4049	0.112769	0.16
nse3---nse3	3	25.0924	0.0421991	0.12
nse3---nse3	4	27.8	0.0214329	0.09
nse3---nse3	5	NA	0	0.1
nse3---nse4	1	3.25728	0.682103	0.69
nse3---nse4	2	3.02562	0.6769	0.68
nse3---nse4	3	3.30322	0.671714	0.68
nse3---nse4	4	4.319	0.67627	0.67
nse3---nse4	5	4.25991	0.67007	0.67
nse3---rad18	1	17.7903	0.0789848	0.2
nse3---rad18	2	25.2854	0.0433297	0.18
nse3---rad18	3	26.2758	0.142576	0.16
nse3---rad18	4	26.7617	0.0617162	0.15
nse3---rad18	5	30.4324	0.0204475	0.13
nse3---slf1_1	1	18.6256	0.0899319	0.19
nse3---slf1_1	2	22.3215	0.0984138	0.15
nse3---slf1_1	3	25.7492	0.0879081	0.14
nse3---slf1_1	4	26.3571	0.03849	0.12
nse3---slf1_1	5	30.6113	0.369509	0.12
nse3---slf1_2	1	25.3368	0.0274474	0.18
nse3---slf1_2	2	25.9563	0.0257253	0.17
nse3---slf1_2	3	29.8417	0.0218504	0.13
nse3---slf1_2	4	NA	0	0.12
nse3---slf1_2	5	30.1	0.0207308	0.11
nse3---slf2_1	1	25.2993	0.577312	0.44
nse3---slf2_1	2	21.5517	0.296896	0.4
nse3---slf2_1	3	19.7504	0.107968	0.29
nse3---slf2_1	4	22.5512	0.0681557	0.3
nse3---slf2_1	5	20.9944	0.0720221	0.19
nse3---slf2_2	1	26.5976	0.0560572	0.26
nse3---slf2_2	2	23.5134	0.0439079	0.15
nse3---slf2_2	3	28.0684	0.641367	0.13
nse3---slf2_2	4	27.4167	0.0196094	0.13
nse3---slf2_2	5	28.95	0.0185703	0.13
nse3---smc5_1	1	6.70957	0.310808	0.56
nse3---smc5_1	2	23.541	0.0519989	0.19
nse3---smc5_1	3	22.3487	0.0695035	0.19
nse3---smc5_1	4	23.3754	0.0570642	0.16
nse3---smc5_1	5	27.4563	0.0207331	0.11
nse3---smc5_2	1	24.5286	0.0675783	0.12
nse3---smc5_2	2	24.0329	0.0481024	0.12
nse3---smc5_2	3	24.3075	0.066927	0.12
nse3---smc5_2	4	24.3333	0.0386665	0.11
nse3---smc5_2	5	27.1115	0.0790986	0.1
nse3---smc5_3	1	NA	0	0.13
nse3---smc5_3	2	NA	0	0.13
nse3---smc5_3	3	NA	0	0.12
nse3---smc5_3	4	NA	0	0.12
nse3---smc5_3	5	NA	0	0.1
nse3---smc6_1	1	25.3931	0.0356537	0.17
nse3---smc6_1	2	24.8719	0.0402248	0.15
nse3---smc6_1	3	24.6529	0.0541289	0.14
nse3---smc6_1	4	28.7199	0.286728	0.12
nse3---smc6_1	5	27.608	0.0402206	0.12
nse3---smc6_2	1	23.6465	0.205825	0.16
nse3---smc6_2	2	25.702	0.0851152	0.15
nse3---smc6_2	3	25.1658	0.0972619	0.15
nse3---smc6_2	4	24.8985	0.190591	0.15
nse3---smc6_2	5	26.3976	0.406473	0.13
nse3---smc6_3	1	27.8861	0.0342832	0.16
nse3---smc6_3	2	NA	0	0.13
nse3---smc6_3	3	NA	0	0.13
nse3---smc6_3	4	NA	0	0.11
nse3---smc6_3	5	31	0.0182589	0.1
nse4---nfatc2ip	1	19.7062	0.292167	0.26
nse4---nfatc2ip	2	13.4679	0.221136	0.25
nse4---nfatc2ip	3	16.2861	0.168751	0.21
nse4---nfatc2ip	4	19.3615	0.0841439	0.2
nse4---nfatc2ip	5	17.9013	0.181587	0.21
nse4---nse4	1	28.2612	0.02628	0.13
nse4---nse4	2	23.8028	0.0392342	0.13
nse4---nse4	3	28.8557	0.0304346	0.12
nse4---nse4	4	22.825	0.0185703	0.12
nse4---nse4	5	NA	0	0.11
nse4---rad18	1	25.828	0.156329	0.18
nse4---rad18	2	30.7115	0.139511	0.15
nse4---rad18	3	30.0705	0.039784	0.15
nse4---rad18	4	27.6906	0.0405588	0.14
nse4---rad18	5	29.2486	0.031605	0.14
nse4---slf1_1	1	19.5915	0.0775787	0.16
nse4---slf1_1	2	18.5597	0.110453	0.15
nse4---slf1_1	3	19.8985	0.0991269	0.15
nse4---slf1_1	4	20.5149	0.0694904	0.14
nse4---slf1_1	5	26.05	0.0241254	0.12
nse4---slf1_2	1	24.8107	0.0347907	0.17
nse4---slf1_2	2	NA	0	0.13
nse4---slf1_2	3	29.85	0.0182589	0.12
nse4---slf1_2	4	29.625	0.0185314	0.12
nse4---slf1_2	5	NA	0	0.12
nse4---slf2_1	1	17.2274	0.256923	0.3
nse4---slf2_1	2	13.0896	0.208744	0.27
nse4---slf2_1	3	22.4977	0.0706527	0.21
nse4---slf2_1	4	18.0695	0.0743384	0.19
nse4---slf2_1	5	15.982	0.0641355	0.18
nse4---slf2_2	1	31.0833	0.0189022	0.14
nse4---slf2_2	2	NA	0	0.14
nse4---slf2_2	3	28.2375	0.0189546	0.13
nse4---slf2_2	4	29.1667	0.0185822	0.13
nse4---slf2_2	5	27.1758	0.0546495	0.13
nse4---smc5_1	1	3.3382	0.686493	0.73
nse4---smc5_1	2	4.23976	0.667526	0.73
nse4---smc5_1	3	4.7376	0.686268	0.73
nse4---smc5_1	4	2.67686	0.69211	0.73
nse4---smc5_1	5	4.00972	0.6674	0.72
nse4---smc5_2	1	10.6917	0.0206556	0.31
nse4---smc5_2	2	22.35	0.052389	0.12
nse4---smc5_2	3	NA	0	0.11
nse4---smc5_2	4	27.0989	0.0383048	0.1
nse4---smc5_2	5	26.7916	0.110387	0.1
nse4---smc5_3	1	22.23	0.0210379	0.14
nse4---smc5_3	2	NA	0	0.1
nse4---smc5_3	3	NA	0	0.1
nse4---smc5_3	4	NA	0	0.1
nse4---smc5_3	5	NA	0	0.1
nse4---smc6_1	1	3.76111	0.677776	0.75
nse4---smc6_1	2	3.38574	0.673485	0.74
nse4---smc6_1	3	3.6252	0.655412	0.72
nse4---smc6_1	4	3.64303	0.658462	0.71
nse4---smc6_1	5	4.2126	0.633399	0.7
nse4---smc6_2	1	28.71	0.020361	0.13
nse4---smc6_2	2	27.2323	0.0385359	0.12
nse4---smc6_2	3	27.7	0.0186266	0.11
nse4---smc6_2	4	NA	0	0.1
nse4---smc6_2	5	27.4	0.0190335	0.1
nse4---smc6_3	1	NA	0	0.11
nse4---smc6_3	2	NA	0	0.11
nse4---smc6_3	3	NA	0	0.11
nse4---smc6_3	4	NA	0	0.11
nse4---smc6_3	5	NA	0	0.1
rad18---rad18	1	4.32828	0.612197	0.47
rad18---rad18	2	6.53248	0.531136	0.46
rad18---rad18	3	2.37308	0.653396	0.46
rad18---rad18	4	2.10294	0.641941	0.46
rad18---rad18	5	2.0735	0.638732	0.46
slf1_1---nfatc2ip	1	16.6147	0.423046	0.3
slf1_1---nfatc2ip	2	17.3782	0.28624	0.3
slf1_1---nfatc2ip	3	16.694	0.226179	0.27
slf1_1---nfatc2ip	4	17.6004	0.169253	0.26
slf1_1---nfatc2ip	5	24.0052	0.0586706	0.19
slf1_1---rad18	1	9.26445	0.396308	0.55
slf1_1---rad18	2	15.8363	0.499176	0.54
slf1_1---rad18	3	9.91136	0.435226	0.54
slf1_1---rad18	4	17.1266	0.347945	0.54
slf1_1---rad18	5	12.4256	0.370695	0.51
slf1_1---slf1_1	1	2.125	0.589944	0.57
slf1_1---slf1_1	2	2.3	0.57983	0.57
slf1_1---slf1_1	3	NA	0	0.13
slf1_1---slf1_1	4	NA	0	0.12
slf1_1---slf1_1	5	NA	0	0.11
slf1_1---slf1_2	1	23.3826	0.0860663	0.18
slf1_1---slf1_2	2	27.8471	0.0302243	0.16
slf1_1---slf1_2	3	26.7833	0.041189	0.17
slf1_1---slf1_2	4	25.8094	0.070211	0.15
slf1_1---slf1_2	5	29.2475	0.0443081	0.14
slf1_1---slf2_1	1	14.5507	0.21551	0.31
slf1_1---slf2_1	2	19.5733	0.0516972	0.24
slf1_1---slf2_1	3	18.6612	0.120167	0.18
slf1_1---slf2_1	4	26.0923	0.0313098	0.18
slf1_1---slf2_1	5	NA	0	0.12
slf1_1---slf2_2	1	17.0108	0.235404	0.24
slf1_1---slf2_2	2	21.7049	0.196147	0.18
slf1_1---slf2_2	3	27.5857	0.0219479	0.16
slf1_1---slf2_2	4	30.1875	0.0228275	0.14
slf1_1---slf2_2	5	26.7421	0.0402352	0.14
slf1_2---nfatc2ip	1	16.5726	0.208385	0.51
slf1_2---nfatc2ip	2	8.43796	0.287827	0.38
slf1_2---nfatc2ip	3	22.1	0.0209151	0.2
slf1_2---nfatc2ip	4	21.9862	0.0455534	0.18
slf1_2---nfatc2ip	5	26.2076	0.0312927	0.17
slf1_2---rad18	1	22.59	0.0549739	0.29
slf1_2---rad18	2	26.861	0.172888	0.26
slf1_2---rad18	3	25.45	0.0194468	0.17
slf1_2---rad18	4	29.5795	0.0318853	0.16
slf1_2---rad18	5	25.6	0.0196387	0.16
slf1_2---slf1_2	1	15.2728	0.258751	0.47
slf1_2---slf1_2	2	19.9584	0.105345	0.31
slf1_2---slf1_2	3	24.3966	0.105773	0.24
slf1_2---slf1_2	4	NA	0	0.16
slf1_2---slf1_2	5	NA	0	0.14
slf1_2---slf2_1	1	22.9037	0.0449069	0.3
slf1_2---slf2_1	2	10.7867	0.0369664	0.27
slf1_2---slf2_1	3	21.0059	0.0279	0.21
slf1_2---slf2_1	4	31.1333	0.378514	0.2
slf1_2---slf2_1	5	29.4283	0.0466645	0.17
slf1_2---slf2_2	1	3.44043	0.664205	0.77
slf1_2---slf2_2	2	4.09703	0.646331	0.76
slf1_2---slf2_2	3	4.32405	0.613136	0.76
slf1_2---slf2_2	4	3.52286	0.627444	0.75
slf1_2---slf2_2	5	4.35342	0.60405	0.74
slf2_1---nfatc2ip	1	20.8039	0.0812135	0.29
slf2_1---nfatc2ip	2	21.5908	0.0445221	0.26
slf2_1---nfatc2ip	3	24.3223	0.050218	0.17
slf2_1---nfatc2ip	4	26.0671	0.0285611	0.16
slf2_1---nfatc2ip	5	26.8727	0.0313521	0.14
slf2_1---rad18	1	23.3511	0.0997307	0.2
slf2_1---rad18	2	28.7067	0.0572859	0.18
slf2_1---rad18	3	28.167	0.0328346	0.17
slf2_1---rad18	4	30.5799	0.026645	0.15
slf2_1---rad18	5	30.2538	0.0352324	0.13
slf2_1---slf2_1	1	31.5713	0.0206183	0.14
slf2_1---slf2_1	2	27.2551	0.0210286	0.13
slf2_1---slf2_1	3	31.2319	0.0220273	0.13
slf2_1---slf2_1	4	31.6095	0.0199067	0.13
slf2_1---slf2_1	5	31.57	0.0189455	0.13
slf2_1---slf2_2	1	14.3066	0.26947	0.33
slf2_1---slf2_2	2	20.0395	0.199618	0.28
slf2_1---slf2_2	3	25.7483	0.0628655	0.24
slf2_1---slf2_2	4	15.7375	0.0796275	0.22
slf2_1---slf2_2	5	13.6814	0.0831221	0.22
slf2_2---nfatc2ip	1	NA	0	0.14
slf2_2---nfatc2ip	2	29.55	0.0199557	0.13
slf2_2---nfatc2ip	3	31.6681	0.453694	0.13
slf2_2---nfatc2ip	4	31.176	0.0193673	0.12
slf2_2---nfatc2ip	5	31.4	0.0191167	0.12
slf2_2---rad18	1	15.893	0.127309	0.21
slf2_2---rad18	2	16.7095	0.0865965	0.21
slf2_2---rad18	3	22.6649	0.0613729	0.15
slf2_2---rad18	4	25.0641	0.043796	0.14
slf2_2---rad18	5	23.8565	0.0475235	0.14
slf2_2---slf2_2	1	19.2785	0.276441	0.35
slf2_2---slf2_2	2	20.7403	0.0728723	0.29
slf2_2---slf2_2	3	NA	0	0.16
slf2_2---slf2_2	4	NA	0	0.16
slf2_2---slf2_2	5	NA	0	0.12
smc5_1---nfatc2ip	1	23.1968	0.0516522	0.25
smc5_1---nfatc2ip	2	28.4051	0.0228168	0.16
smc5_1---nfatc2ip	3	27.5359	0.0310659	0.15
smc5_1---nfatc2ip	4	25.5083	0.0256011	0.13
smc5_1---nfatc2ip	5	NA	0	0.11
smc5_1---rad18	1	26.4595	0.0269785	0.17
smc5_1---rad18	2	26.8315	0.0305218	0.16
smc5_1---rad18	3	27.1661	0.0478496	0.16
smc5_1---rad18	4	28.6	0.0193744	0.15
smc5_1---rad18	5	28.4947	0.0329323	0.13
smc5_1---slf1_1	1	19.3463	0.0746689	0.23
smc5_1---slf1_1	2	21.4616	0.0859398	0.21
smc5_1---slf1_1	3	20.5189	0.0276041	0.21
smc5_1---slf1_1	4	24.3766	0.0418306	0.16
smc5_1---slf1_1	5	26.4483	0.0764864	0.13
smc5_1---slf1_2	1	12.347	0.0571538	0.28
smc5_1---slf1_2	2	23.865	0.0351637	0.25
smc5_1---slf1_2	3	22.591	0.0550358	0.2
smc5_1---slf1_2	4	26.9016	0.0341778	0.16
smc5_1---slf1_2	5	29	0.0186104	0.13
smc5_1---slf2_1	1	17.2295	0.0829523	0.48
smc5_1---slf2_1	2	16.0355	0.0794411	0.46
smc5_1---slf2_1	3	15.4679	0.0534667	0.39
smc5_1---slf2_1	4	23.4762	0.259811	0.36
smc5_1---slf2_1	5	28.2667	0.0281151	0.16
smc5_1---slf2_2	1	23.101	0.0651726	0.31
smc5_1---slf2_2	2	26.5574	0.0262415	0.18
smc5_1---slf2_2	3	26.9146	0.0315286	0.17
smc5_1---slf2_2	4	26.925	0.0192051	0.16
smc5_1---slf2_2	5	27.55	0.0182589	0.16
smc5_1---smc5_1	1	15.5936	0.161871	0.48
smc5_1---smc5_1	2	19.3605	0.072514	0.4
smc5_1---smc5_1	3	17.4333	0.0596398	0.28
smc5_1---smc5_1	4	19.0335	0.0512152	0.22
smc5_1---smc5_1	5	20.3484	0.0355699	0.18
smc5_1---smc5_2	1	24.68	0.021813	0.13
smc5_1---smc5_2	2	24.9396	0.0269538	0.12
smc5_1---smc5_2	3	26.6419	0.032906	0.12
smc5_1---smc5_2	4	25.8611	0.0248579	0.11
smc5_1---smc5_2	5	27.4295	0.0366669	0.11
smc5_1---smc5_3	1	9.70336	0.465668	0.68
smc5_1---smc5_3	2	9.36565	0.429126	0.65
smc5_1---smc5_3	3	10.5605	0.424245	0.64
smc5_1---smc5_3	4	10.6088	0.358807	0.63
smc5_1---smc5_3	5	10.4707	0.362203	0.61
smc5_1---smc6_1	1	9.11138	0.591763	0.49
smc5_1---smc6_1	2	6.27077	0.571189	0.49
smc5_1---smc6_1	3	7.56261	0.569989	0.48
smc5_1---smc6_1	4	17.8522	0.081778	0.32
smc5_1---smc6_1	5	25.0388	0.0320983	0.13
smc5_1---smc6_2	1	25.0881	0.0426917	0.14
smc5_1---smc6_2	2	24.675	0.0263024	0.15
smc5_1---smc6_2	3	24.6018	0.0386223	0.14
smc5_1---smc6_2	4	26.3655	0.0349686	0.14
smc5_1---smc6_2	5	25.6814	0.0596422	0.13
smc5_1---smc6_3	1	10.3166	0.297029	0.67
smc5_1---smc6_3	2	9.38033	0.340284	0.67
smc5_1---smc6_3	3	12.182	0.305536	0.61
smc5_1---smc6_3	4	11.8916	0.210847	0.58
smc5_1---smc6_3	5	3.839	0.360109	0.44
smc5_2---nfatc2ip	1	16.6414	0.0902283	0.27
smc5_2---nfatc2ip	2	19.2407	0.105698	0.24
smc5_2---nfatc2ip	3	25.0667	0.0326311	0.16
smc5_2---nfatc2ip	4	23.6783	0.0572122	0.16
smc5_2---nfatc2ip	5	24.6056	0.0985155	0.16
smc5_2---rad18	1	18.7556	0.139915	0.25
smc5_2---rad18	2	21.1696	0.0567462	0.19
smc5_2---rad18	3	20.8733	0.0652347	0.18
smc5_2---rad18	4	23.2289	0.0504298	0.17
smc5_2---rad18	5	22.9839	0.0744627	0.16
smc5_2---slf1_1	1	15.75	0.043536	0.24
smc5_2---slf1_1	2	31.3048	0.559589	0.17
smc5_2---slf1_1	3	28.2929	0.0270821	0.14
smc5_2---slf1_1	4	27.4	0.0366031	0.12
smc5_2---slf1_1	5	NA	0	0.12
smc5_2---slf1_2	1	11.5272	0.305282	0.66
smc5_2---slf1_2	2	24.3871	0.0488103	0.24
smc5_2---slf1_2	3	26.615	0.0319061	0.17
smc5_2---slf1_2	4	27.6818	0.0232987	0.16
smc5_2---slf1_2	5	NA	0	0.11
smc5_2---slf2_1	1	15.1429	0.300786	0.52
smc5_2---slf2_1	2	13.2935	0.218128	0.49
smc5_2---slf2_1	3	13.0187	0.201225	0.42
smc5_2---slf2_1	4	22.982	0.169725	0.24
smc5_2---slf2_1	5	21.35	0.021061	0.2
smc5_2---slf2_2	1	26.7417	0.0234756	0.12
smc5_2---slf2_2	2	27.0682	0.0242922	0.12
smc5_2---slf2_2	3	27.7	0.0182589	0.12
smc5_2---slf2_2	4	28.25	0.0245272	0.11
smc5_2---slf2_2	5	27.3	0.0191351	0.11
smc5_2---smc5_2	1	23.7662	0.352988	0.25
smc5_2---smc5_2	2	18.6438	0.105523	0.22
smc5_2---smc5_2	3	24.9943	0.267884	0.16
smc5_2---smc5_2	4	26.9055	0.217959	0.13
smc5_2---smc5_2	5	25.0825	0.0446917	0.11
smc5_2---smc5_3	1	NA	0	0.09
smc5_2---smc5_3	2	NA	0	0.09
smc5_2---smc5_3	3	NA	0	0.08
smc5_2---smc5_3	4	NA	0	0.09
smc5_2---smc5_3	5	NA	0	0.08
smc5_2---smc6_1	1	21.6525	0.0376333	0.17
smc5_2---smc6_1	2	23.2063	0.0263367	0.15
smc5_2---smc6_1	3	24.0111	0.0298419	0.15
smc5_2---smc6_1	4	26.8636	0.0553127	0.12
smc5_2---smc6_1	5	26.9429	0.0210951	0.11
smc5_2---smc6_2	1	1.93191	0.690795	0.87
smc5_2---smc6_2	2	2.01223	0.686351	0.86
smc5_2---smc6_2	3	2.23121	0.687548	0.86
smc5_2---smc6_2	4	2.08985	0.681287	0.86
smc5_2---smc6_2	5	3.04669	0.677461	0.83
smc5_2---smc6_3	1	25.075	0.0185868	0.15
smc5_2---smc6_3	2	NA	0	0.12
smc5_2---smc6_3	3	NA	0	0.1
smc5_2---smc6_3	4	NA	0	0.1
smc5_2---smc6_3	5	NA	0	0.09
smc5_3---nfatc2ip	1	2.53966	0.466231	0.44
smc5_3---nfatc2ip	2	19.8387	0.416219	0.42
smc5_3---nfatc2ip	3	2.79727	0.413348	0.42
smc5_3---nfatc2ip	4	20.8571	0.57833	0.4
smc5_3---nfatc2ip	5	3.77143	0.411314	0.38
smc5_3---rad18	1	NA	0	0.15
smc5_3---rad18	2	NA	0	0.14
smc5_3---rad18	3	16.56	0.0262292	0.14
smc5_3---rad18	4	18.8426	0.376347	0.14
smc5_3---rad18	5	28.5646	0.233105	0.12
smc5_3---slf1_1	1	31.1337	0.112779	0.12
smc5_3---slf1_1	2	30.3931	0.213616	0.11
smc5_3---slf1_1	3	NA	0	0.11
smc5_3---slf1_1	4	NA	0	0.11
smc5_3---slf1_1	5	NA	0	0.1
smc5_3---slf1_2	1	NA	0	0.15
smc5_3---slf1_2	2	NA	0	0.14
smc5_3---slf1_2	3	NA	0	0.14
smc5_3---slf1_2	4	NA	0	0.14
smc5_3---slf1_2	5	NA	0	0.13
smc5_3---slf2_1	1	NA	0	0.15
smc5_3---slf2_1	2	20.225	0.0204545	0.15
smc5_3---slf2_1	3	30.9552	0.454766	0.13
smc5_3---slf2_1	4	NA	0	0.13
smc5_3---slf2_1	5	NA	0	0.12
smc5_3---slf2_2	1	22.4765	0.527141	0.41
smc5_3---slf2_2	2	18.6803	0.290833	0.38
smc5_3---slf2_2	3	20.4682	0.315552	0.36
smc5_3---slf2_2	4	18.0455	0.252833	0.35
smc5_3---slf2_2	5	10.0288	0.169848	0.33
smc5_3---smc5_3	1	15.8935	0.0772533	0.28
smc5_3---smc5_3	2	NA	0	0.2
smc5_3---smc5_3	3	NA	0	0.18
smc5_3---smc5_3	4	NA	0	0.14
smc5_3---smc5_3	5	NA	0	0.12
smc5_3---smc6_1	1	4.88681	0.319568	0.55
smc5_3---smc6_1	2	5.25102	0.398931	0.55
smc5_3---smc6_1	3	5.27957	0.328132	0.54
smc5_3---smc6_1	4	4.79643	0.331784	0.53
smc5_3---smc6_1	5	5.27136	0.396637	0.52
smc5_3---smc6_2	1	14.669	0.129458	0.44
smc5_3---smc6_2	2	16.3188	0.0579693	0.35
smc5_3---smc6_2	3	NA	0	0.09
smc5_3---smc6_2	4	NA	0	0.08
smc5_3---smc6_2	5	NA	0	0.09
smc5_3---smc6_3	1	11.55	0.252408	0.33
smc5_3---smc6_3	2	13.05	0.220753	0.28
smc5_3---smc6_3	3	18.3676	0.0646828	0.26
smc5_3---smc6_3	4	NA	0	0.18
smc5_3---smc6_3	5	NA	0	0.12
smc6_1---nfatc2ip	1	22.1441	0.0361713	0.19
smc6_1---nfatc2ip	2	23.5	0.0299204	0.18
smc6_1---nfatc2ip	3	24.4421	0.0308738	0.17
smc6_1---nfatc2ip	4	25.4	0.0346536	0.15
smc6_1---nfatc2ip	5	25.8	0.0246311	0.14
smc6_1---rad18	1	27.3833	0.0189442	0.15
smc6_1---rad18	2	31.5447	0.336602	0.14
smc6_1---rad18	3	29	0.0185844	0.13
smc6_1---rad18	4	27.55	0.0186383	0.13
smc6_1---rad18	5	27.8854	0.0324089	0.13
smc6_1---slf1_1	1	17.125	0.0319167	0.24
smc6_1---slf1_1	2	26.3	0.0186896	0.15
smc6_1---slf1_1	3	21.6357	0.0593275	0.15
smc6_1---slf1_1	4	28.675	0.0186873	0.12
smc6_1---slf1_1	5	29.2864	0.0213143	0.12
smc6_1---slf1_2	1	27.608	0.129988	0.17
smc6_1---slf1_2	2	23.609	0.0825993	0.16
smc6_1---slf1_2	3	25.7	0.0201494	0.15
smc6_1---slf1_2	4	29.1812	0.0646525	0.14
smc6_1---slf1_2	5	28.55	0.0182589	0.13
smc6_1---slf2_1	1	15.7561	0.0349156	0.27
smc6_1---slf2_1	2	17.1575	0.0250356	0.23
smc6_1---slf2_1	3	18.0087	0.0249338	0.21
smc6_1---slf2_1	4	19.3269	0.0235615	0.2
smc6_1---slf2_1	5	28.7364	0.0198215	0.13
smc6_1---slf2_2	1	26.725	0.0185996	0.16
smc6_1---slf2_2	2	28.3	0.0182589	0.16
smc6_1---slf2_2	3	29.45	0.0188805	0.15
smc6_1---slf2_2	4	29.456	0.0224636	0.15
smc6_1---slf2_2	5	NA	0	0.13
smc6_1---smc6_1	1	8.30134	0.647437	0.61
smc6_1---smc6_1	2	6.5153	0.587233	0.58
smc6_1---smc6_1	3	21.8529	0.034806	0.15
smc6_1---smc6_1	4	27.0408	0.0459812	0.13
smc6_1---smc6_1	5	22.39	0.0226015	0.12
smc6_1---smc6_2	1	22.7134	0.0586867	0.22
smc6_1---smc6_2	2	26.5621	0.0529091	0.15
smc6_1---smc6_2	3	25.0697	0.0446744	0.13
smc6_1---smc6_2	4	25.125	0.0270492	0.13
smc6_1---smc6_2	5	25.6083	0.0206066	0.13
smc6_1---smc6_3	1	8.13528	0.351171	0.58
smc6_1---smc6_3	2	7.85034	0.344938	0.58
smc6_1---smc6_3	3	6.21869	0.282622	0.56
smc6_1---smc6_3	4	6.90345	0.22209	0.53
smc6_1---smc6_3	5	8.98704	0.249637	0.5
smc6_2---nfatc2ip	1	19.0663	0.202277	0.44
smc6_2---nfatc2ip	2	26.5659	0.553424	0.42
smc6_2---nfatc2ip	3	20.31	0.0969006	0.32
smc6_2---nfatc2ip	4	19.387	0.0840639	0.25
smc6_2---nfatc2ip	5	21.9903	0.100174	0.24
smc6_2---rad18	1	11.11	0.0494646	0.55
smc6_2---rad18	2	13.1733	0.0558862	0.52
smc6_2---rad18	3	15.5893	0.0475323	0.44
smc6_2---rad18	4	13.725	0.0564494	0.44
smc6_2---rad18	5	22.9767	0.0421654	0.14
smc6_2---slf1_1	1	21.7265	0.0491371	0.24
smc6_2---slf1_1	2	25.4333	0.0593808	0.15
smc6_2---slf1_1	3	25.4578	0.0749131	0.14
smc6_2---slf1_1	4	25.2667	0.0195362	0.14
smc6_2---slf1_1	5	25.2917	0.0358907	0.12
smc6_2---slf1_2	1	19.3125	0.0698049	0.29
smc6_2---slf1_2	2	19.9087	0.0528436	0.27
smc6_2---slf1_2	3	21.1557	0.172225	0.25
smc6_2---slf1_2	4	21.9598	0.18808	0.24
smc6_2---slf1_2	5	24.9953	0.111113	0.22
smc6_2---slf2_1	1	6.09732	0.587409	0.72
smc6_2---slf2_1	2	14.8797	0.288922	0.38
smc6_2---slf2_1	3	17.0026	0.183835	0.28
smc6_2---slf2_1	4	19.4839	0.194469	0.27
smc6_2---slf2_1	5	21.6187	0.0746816	0.24
smc6_2---slf2_2	1	24.214	0.124095	0.19
smc6_2---slf2_2	2	27.4125	0.0438275	0.14
smc6_2---slf2_2	3	28.3875	0.030668	0.13
smc6_2---slf2_2	4	28.4167	0.0187267	0.12
smc6_2---slf2_2	5	27.3288	0.041769	0.12
smc6_2---smc6_2	1	9.34268	0.36263	0.52
smc6_2---smc6_2	2	13.2707	0.339573	0.39
smc6_2---smc6_2	3	14.2852	0.298195	0.34
smc6_2---smc6_2	4	13.7541	0.16165	0.31
smc6_2---smc6_2	5	16.8707	0.205779	0.3
smc6_2---smc6_3	1	NA	0	0.12
smc6_2---smc6_3	2	NA	0	0.1
smc6_2---smc6_3	3	NA	0	0.09
smc6_2---smc6_3	4	NA	0	0.09
smc6_2---smc6_3	5	NA	0	0.09
smc6_3---nfatc2ip	1	22.1429	0.022557	0.14
smc6_3---nfatc2ip	2	NA	0	0.12
smc6_3---nfatc2ip	3	31.1833	0.0220791	0.11
smc6_3---nfatc2ip	4	NA	0	0.1
smc6_3---nfatc2ip	5	NA	0	0.1
smc6_3---rad18	1	NA	0	0.13
smc6_3---rad18	2	30.5056	0.0260982	0.12
smc6_3---rad18	3	NA	0	0.12
smc6_3---rad18	4	NA	0	0.11
smc6_3---rad18	5	31.2413	0.0322958	0.11
smc6_3---slf1_1	1	23.8	0.0190177	0.14
smc6_3---slf1_1	2	31.4833	0.0192582	0.14
smc6_3---slf1_1	3	31.25	0.0182589	0.11
smc6_3---slf1_1	4	NA	0	0.1
smc6_3---slf1_1	5	NA	0	0.1
smc6_3---slf1_2	1	NA	0	0.15
smc6_3---slf1_2	2	NA	0	0.15
smc6_3---slf1_2	3	NA	0	0.15
smc6_3---slf1_2	4	NA	0	0.14
smc6_3---slf1_2	5	NA	0	0.13
smc6_3---slf2_1	1	NA	0	0.2
smc6_3---slf2_1	2	30.9301	0.124531	0.17
smc6_3---slf2_1	3	23.2753	0.111574	0.17
smc6_3---slf2_1	4	30.953	0.199407	0.13
smc6_3---slf2_1	5	30.9359	0.0257596	0.13
smc6_3---slf2_2	1	28.585	0.0200468	0.17
smc6_3---slf2_2	2	NA	0	0.14
smc6_3---slf2_2	3	NA	0	0.14
smc6_3---slf2_2	4	NA	0	0.13
smc6_3---slf2_2	5	NA	0	0.13
smc6_3---smc6_3	1	NA	0	0.14
smc6_3---smc6_3	2	NA	0	0.12
smc6_3---smc6_3	3	NA	0	0.12
smc6_3---smc6_3	4	NA	0	0.12
smc6_3---smc6_3	5	NA	0	0.11
