## Supplementary material for "Chemogenetic profiling of ubiquitin-like modifier pathways identifies NFATC2IP as a mediator of SUMO-dependent genome integrity": Table S4

### Sheet: Sheet1
Name	Sequence (5'-3')	Genomic PCR primer_Forward	Genomic PCR primer_Reverse
DDI2-1	CTTGTTGTAGATCGTCTATG	GCCCTGAAGGGGAAGTTGATCCC	CATTTATTGAGGGCTTGCTGTGTGC
DDI2-2	GATCTGTGGTTGTCTGTGAG	GCCCTGAAGGGGAAGTTGATCCC	CATTTATTGAGGGCTTGCTGTGTGC
TMED2-1	TTGGAGTCATGGTGGACATC	GGAGTTTTACCATGTTGGCCAGGC	GCATACGCCTGACGCTACTTGG
TMED2-2	GATATTGGGGAGGCTCCAAA	GGAGTTTTACCATGTTGGCCAGGC	GCATACGCCTGACGCTACTTGG
TMED10-1	GAAGTGTGTTTTGAGAGCAA	TTTTAGCCCACAGTGTGATTAGGC	TCACCATTTCCCACCAGAGTGG
TMED10-2	CCAAAGAGGATGCAACCAAG	TTTTAGCCCACAGTGTGATTAGGC	TCACCATTTCCCACCAGAGTGG
NFATC2IP-2	TTCGAGTGGTCTCTACCATG	ACTAAATAGCAGTCTCATCCCCTG	AAGCTGGATTGGAACCATACCT
TaqMan probes
PSMA7	Hs00895424_m1
PSMB7	Hs00160607_m1
PSMC4	Hs00197826_m1
Name	Dosage	Supplier (Cat. no.)
MLN4924 (Pevonedistat)	250 nM	Selleckchem (S7109)
TAK-243 (MLN7243)	50 - 100 nM	Medchem Express (HY-100487)
TAK-981 (Subasumstat)	25 - 50 nM	Chemietek (CT-TAK981)
CB-5083	300 - 350 nM	Cayman chemical (19311)
Carfilzomib (PR-171)	200 nM	Selleckchem (S2853)
